# DNA variants affecting the expression of numerous genes in *trans* have diverse mechanisms of action and evolutionary histories

**DOI:** 10.1101/740076

**Authors:** Sheila Lutz, Christian Brion, Margaret Kliebhan, Frank W. Albert

**Author notes:** Corresponding author (FWA).

## Abstract

DNA variants that alter gene expression contribute to variation in many phenotypic traits. In particular, *trans*-acting variants, which are often located on different chromosomes from the genes they affect, are an important source of heritable gene expression variation. However, our knowledge about the identity and mechanism of causal *trans*-acting variants remains limited. Here, we developed a fine-mapping strategy called CRISPR-Swap and dissected three expression quantitative trait locus (eQTL) hotspots known to alter the expression of numerous genes in *trans* in the yeast *Saccharomyces cerevisiae*. Causal variants were identified by engineering recombinant alleles and quantifying the effects of these alleles on the expression of a green fluorescent protein-tagged gene affected by the given locus in *trans*. We validated the effect of each variant on the expression of multiple genes by RNA-sequencing. The three variants were strikingly different in their molecular mechanism, the type of genes they reside in, and their distribution in natural populations. While a missense leucine-to-serine variant at position 63 in the transcription factor Oaf1 (L63S) was almost exclusively present in the reference laboratory strain, the two other variants were frequent among *S. cerevisiae* isolates. A causal missense variant in the glucose receptor Rgt2 (V539I) occurred at a poorly conserved amino acid residue and its effect was strongly dependent on the concentration of glucose in the culture medium. A noncoding variant in the conserved fatty acid regulated (FAR) element of the *OLE1* promoter influenced the expression of the fatty acid desaturase Ole1 in *cis* and, by modulating the level of this essential enzyme, other genes in *trans*. The *OAF1* and *OLE1* variants showed a non-additive genetic interaction, and affected cellular lipid metabolism. These results revealed remarkable diversity in the molecular basis of *trans*-regulatory variation, highlighting the challenges in predicting which natural genetic variants affect gene expression.

**Author summary:** Differences in the DNA sequence of individual genomes contribute to differences in many traits, such as appearance, physiology, and the risk for common diseases. An important group of these DNA variants influences how individual genes across the genome are turned on or off. In this paper, we describe a strategy for identifying such “*trans*-acting” variants in different strains of baker’s yeast. We used this strategy to reveal three single DNA base changes that each influences the expression of dozens of genes. These three DNA variants were very different from each other. Two of them changed the protein sequence, one in a transcription factor and the other in a sugar sensor. The third changed the expression of an enzyme, a change that in turn caused other genes to alter their expression. One variant existed in only a few yeast isolates, while the other two existed in many isolates collected from around the world. This diversity of DNA variants that influence the expression of many other genes illustrates how difficult it is to predict which DNA variants in an individual’s genome will have effects on the organism.
