## Supplemental Table 1 for "DNA variants affecting the expression of numerous genes in *trans* have diverse mechanisms of action and evolutionary histories"

### Sheet: legend
This file contains statistical comparisons used durng fine mapping
Each hotspot has a separate sheet, as does the yeVenus experiment
Within each sheet, there are separate blocks for allele comparisons in the the BY and RM backgrounds
Each block shows p-values (upper triangle) and log2 fold changes (lower triangle) for each pariwise comparison between two genotypes

### Sheet: RGT2
BY background
	wt	rgt2::KanMX	RGT2(RM)	RGT2(639BY)	RGT2(503RM)	RGT2(RM539BY)	RGT2(639RM)	RGT2(503BY)	RGT2(V539I)	RGT2_5'UTR(RM)
wt	NA	2.18e-11	1.49e-07	7.6e-07	0.863511	0.817186	0.816288	5.88e-07	5.7e-09	0.239582
rgt2::KanMX	-2.38083	NA	5.01e-12	6.9e-12	1.36e-12	6.42e-11	1.51e-15	1.13e-11	1.18e-15	1.55e-13
RGT2(RM)	-0.44371	1.87819	NA	0.00766595	1.47e-05	4.5e-05	1e-09	0.0495636	0.0335153	1.21e-08
RGT2(639BY)	-0.362331	1.9621	0.0809214	NA	2.46e-05	8.87e-05	1.15e-08	0.791003	0.595271	9.51e-08
RGT2(503RM)	-0.0043267	2.41543	0.424111	0.346191	NA	0.905669	0.329865	9.83e-08	3.11e-05	0.0729868
RGT2(RM539BY)	-0.0075792	2.41015	0.422635	0.344715	-0.0035786	NA	0.439292	3.21e-06	0.00011248	0.152177
RGT2(639RM)	0.00526139	2.32989	0.446956	0.366035	0.0223048	0.0237808	NA	5.11e-08	2.08e-06	0.00083078
RGT2(503BY)	-0.34378	2.06716	0.0712537	-0.0066668	-0.338706	-0.335128	-0.375162	NA	0.357487	4.39e-07
RGT2(V539I)	-0.327682	1.91031	0.0948888	0.0169683	-0.329222	-0.327746	-0.351527	0.0236351	NA	1.29e-05
RGT2_5'UTR(RM)	0.0317804	2.35819	0.473516	0.392594	0.0546632	0.0561392	0.0265596	0.407521	0.383885	NA
RM background
	wt	rgt2::KanMX	RGT2(BY)	RGT2(I539V)
wt	NA	3.10145e-08	0.000623339	2.15959e-06
rgt2::KanMX	-1.38706	NA	3.62089e-07	2.50065e-11
RGT2(BY)	0.547491	1.87088	NA	0.11089
RGT2(I539V)	0.388131	1.52299	-0.124659	NA

### Sheet: OAF1
BY background
	wt	oaf1::KanMX	OAF1(RM)	OAF1(ChA)	OAF1(ChB)	OAF1(L63S)	OAF1(I184T)
wt	NA	0.08802	0.029791	1.76969e-06	0.472458	7.31797e-06	0.0685469
oaf1::KanMX	0.0867041	NA	0.00779794	7.21021e-07	0.00610049	8.84869e-07	0.879542
OAF1(RM)	-0.193812	-0.27093	NA	0.121293	0.0301114	0.106589	0.00602912
OAF1(ChA)	-0.313049	-0.403069	-0.118609	NA	3.1967e-08	0.801573	1.2842e-05
OAF1(ChB)	-0.0232774	-0.120401	0.164462	0.285032	NA	4.23071e-08	0.103227
OAF1(L63S)	-0.313954	-0.414387	-0.125851	-0.00664014	-0.292712	NA	7.79649e-05
OAF1(I184T)	0.123583	-0.012445	0.320916	0.411256	0.104059	0.391811	NA
RM background
	wt	oaf1::KanMX	OAF1(BY)	OAF1(S63L)	OAF1(ChA1RM)
wt	NA	0.000110241	0.000352185	0.000227889	0.945204
oaf1::KanMX	0.287721	NA	0.199772	0.0114337	0.000490558
OAF1(BY)	0.223476	-0.0634652	NA	0.185509	0.000900888
OAF1(S63L)	0.175998	-0.116869	-0.048258	NA	0.000452181
OAF1(ChA1RM)	-0.00350544	-0.297019	-0.227762	-0.180551	NA

### Sheet: OLE1
BY background
	wt	sds23::KanMX	SDS23(RM)	OLE1(DAmP)	OLE1(5Hyg3Kan)	OLE1(RM)	OLE1(ORFRM)	OLE1(RM_ORF_SNP)	OLE1(proRM)	OLE1(FARRM)	OLE1(RMFARBY)	OLE1(BY)	OLE1(ORFBY)
wt	NA	0.00244323	0.921152	7.24284e-08	5.20302e-05	0.000276479	0.244025	0.0362538	7.80194e-05	2.49645e-05	0.114375	0.0909607	0.141233
sds23::KanMX	-0.124698	NA	4.91552e-05	6.82263e-08	1.40841e-07	1.50892e-06	NA	9.67884e-06	NA	NA	NA	NA	NA
SDS23(RM)	0.00235987	0.149885	NA	2.76273e-07	1.34751e-06	0.000962284	0.0739354	0.123344	6.87894e-05	0.00523923	0.186698	0.0216065	NA
OLE1(DAmP)	0.198058	0.304478	0.181527	NA	0.0011386	0.00202336	5.13414e-07	2.13423e-05	0.00136458	0.156772	0.000653567	0.0165104	0.00290648
OLE1(5Hyg3Kan)	0.255781	0.38048	0.230595	0.0760012	NA	0.00203579	NA	4.02759e-06	NA	NA	NA	NA	NA
OLE1(RM)	0.119196	0.25866	0.122035	-0.0774369	-0.12182	NA	0.000251518	0.0201057	0.256619	0.96895	0.000755923	0.203034	0.0724528
OLE1(ORFRM)	0.0215393	NA	0.0389069	-0.176005	NA	-0.0903493	NA	NA	6.82095e-05	0.0261316	0.0509517	0.134336	0.668024
OLE1(RM_ORF_SNP)	0.0574137	0.182112	0.0322273	-0.122366	-0.198368	-0.076548	NA	NA	NA	NA	NA	NA	NA
OLE1(proRM)	0.129477	NA	0.165874	-0.0680217	NA	0.021369	0.111927	NA	NA	0.594815	0.000208231	0.0614709	NA
OLE1(FARRM)	0.139468	NA	0.146188	-0.0649092	NA	0.00147613	0.103287	NA	-0.0184074	NA	0.00266862	0.277125	NA
OLE1(RMFARBY)	-0.0923485	NA	-0.0699888	-0.279722	NA	-0.212064	-0.108896	NA	-0.235863	-0.216177	NA	0.00655296	NA
OLE1(BY)	0.0741919	NA	0.0965515	-0.113181	NA	-0.0455233	0.0576446	NA	-0.0693223	-0.0496367	0.16654	NA	NA
OLE1(ORFBY)	0.0603909	NA	NA	-0.147043	NA	-0.0661205	0.0212785	NA	NA	NA	NA	NA	NA
RM background
	wt	OLE1(DAmP)	OLE1(5Hyg3Kan)	OLE1(BY)	OLE1(proBY)	OLE1(FARBY)
wt	NA	0.438493	0.818286	0.072023	0.289155	1.63106e-05
OLE1(DAmP)	-0.125734	NA	0.0496779	0.500503	0.421113	NA
OLE1(5Hyg3Kan)	-0.00473731	-0.0738181	NA	0.0028026	NA	NA
OLE1(BY)	-0.0410358	0.112045	-0.14163	NA	0.0516721	NA
OLE1(proBY)	-0.0545425	0.333306	NA	-0.115025	NA	NA
OLE1(FARBY)	-0.189896	NA	NA	NA	NA	NA

### Sheet: yeVenus
BY background
	OLE1(BY)	OLE1(RM)	OLE1(BY_FAR_RM)	OLE1(RM_FAR_BY)	SDS23(BY)	SDS23(RM)	SDS23(BY_FAR_RM)	SDS23(RM_FAR_BY)
OLE1(BY)	NA	1.08934e-11	7.91645e-14	0.285356	2.89448e-12	9.55218e-15	6.39408e-07	1.29535e-15
OLE1(RM)	-0.268873	NA	0.120767	3.10307e-05	8.2036e-09	3.87157e-11	0.00241396	4.47051e-12
OLE1(BY_FAR_RM)	-0.25151	0.0592263	NA	0.000619753	4.46373e-07	1.7503e-07	0.00095733	2.22506e-07
OLE1(RM_FAR_BY)	0.058493	0.327366	0.26814	NA	5.63364e-08	3.29989e-08	5.89212e-06	4.01874e-08
SDS23(BY)	-0.595074	-0.326201	-0.385427	-0.653567	NA	0.448484	0.403816	0.130052
SDS23(RM)	-0.572051	-0.303178	-0.362405	-0.630544	0.0230222	NA	0.580888	0.232345
SDS23(BY_FAR_RM)	-0.528284	-0.259411	-0.318637	-0.586777	0.0667899	0.0437677	NA	0.785833
SDS23(RM_FAR_BY)	-0.549562	-0.280689	-0.339916	-0.608055	0.0455114	0.0224892	-0.0212785	NA
RM background
	OLE1(BY)	OLE1(RM)	OLE1(BY_FAR_RM)	OLE1(RM_FAR_BY)	SDS23(BY)	SDS23(RM)	SDS23(BY_FAR_RM)	SDS23(RM_FAR_BY)
OLE1(BY)	NA	1.02749e-06	1.00211e-10	0.0871745	2.12069e-17	1.59594e-16	1.03129e-15	2.76171e-17
OLE1(RM)	-0.165343	NA	0.8231	1.17343e-07	8.97796e-13	2.21199e-12	8.42676e-12	3.10634e-12
OLE1(BY_FAR_RM)	-0.170129	-0.00478631	NA	9.98054e-12	1.33047e-16	2.51031e-14	1.05561e-13	1.2481e-15
OLE1(RM_FAR_BY)	0.0210774	0.18642	0.191206	NA	4.94071e-18	8.80837e-19	5.09515e-17	2.73915e-19
SDS23(BY)	-0.733057	-0.567714	-0.562928	-0.754134	NA	0.920131	0.579007	0.0117797
SDS23(RM)	-0.735772	-0.570429	-0.565643	-0.756849	-0.00271484	NA	0.391142	0.00130582
SDS23(BY_FAR_RM)	-0.716275	-0.550933	-0.546147	-0.737353	0.0167813	0.0194961	NA	0.0521446
SDS23(RM_FAR_BY)	-0.668043	-0.5027	-0.497914	-0.68912	0.065014	0.0677288	0.0482327	NA
