## Supplemental Table 2 for "DNA variants affecting the expression of numerous genes in *trans* have diverse mechanisms of action and evolutionary histories"

### Sheet: Sheet1
MS_id	sample	grouping	genotype	OAF1	OLE1	OD	acquisitionOrder_composition	acquisitionOrder_NEFA	EPA_percent	linolenic_percent	DHA_percent	myristic_percent	palmitoleic_percent	arachidonic_percent	palmitelaidic_percent	linoleic_percent	palmitic_percent	oleic_percent	elaidic_percent	stearic_percent	protein_ug	EPA_nmol	linolenic_nmol	DHA_nmol	myristic_nmol	palmitoleic_nmol	arachidonic_nmol	palmitelaidic_nmol	linoleic_nmol	palmitic_nmol	oleic_nmol	elaidic_nmol	stearic_nmol
ms 7381-1	1_1	1	BY	BY	BY	0.33	4	5	0	0	0	0.0252419	0.273907	0	0	0	0.352217	0.202078	0	0.146557	644.052	NA	NA	NA	0.617669	13.5223	NA	NA	NA	7.1246	4.53601	NA	0.730551
ms 7381-2	2_1	1	RM	RM	RM	0.341	14	23	0	0	0	0.0249022	0.35389	0	0	0	0.177698	0.333492	0	0.110017	492.615	NA	NA	NA	1.29975	25.2918	NA	NA	NA	6.93016	10.7182	NA	0.78979
ms 7381-3	3_1	1	BY_OAF1_L63S	RM	BY	0.357	7	10	0	0	0	0.0167792	0.315886	0	0	0	0.261242	0.267944	0	0.13815	409.123	NA	NA	NA	0.416651	13.1039	NA	NA	NA	5.98322	4.40829	NA	0.69022
ms 7381-4	4_1	1	BY_OAF1_L63S_OLE1_FAR_RM	RM	RM	0.341	16	3	0	0	0	0.0215693	0.328308	0	0	0	0.281025	0.196654	0	0.172443	327.935	NA	NA	NA	0.449948	12.318	NA	NA	NA	6.65372	4.15079	NA	0.738375
ms 7381-5	5_1	1	BY_OLE1_FAR_RM	BY	RM	0.344	20	13	0	0	0	0.0245702	0.281265	0	0	0	0.336806	0.150687	0	0.206672	276.688	NA	NA	NA	0.617997	13.1002	NA	NA	NA	7.91891	3.84304	NA	0.861906
ms 7381-6	1_2	2	BY	BY	BY	0.32	18	7	0	0	0	0.0220599	0.328025	0	0	0	0.280532	0.170857	0	0.198527	390.122	NA	NA	NA	0.489486	12.3406	NA	NA	NA	5.56097	3.64945	NA	0.66014
ms 7381-7	2_2	2	RM	RM	RM	0.36	22	15	0	0	0	0.0240578	0.375501	0	0	0	0.186444	0.279871	0	0.134126	435.035	NA	NA	NA	0.916585	18.9421	NA	NA	0.0474339	6.39475	9.51896	NA	0.706476
ms 7381-8	3_2	2	BY_OAF1_L63S	RM	BY	0.345	15	24	0	0	0	0.0159695	0.339755	0	0	0.00332525	0.216291	0.255468	0	0.169192	240.412	NA	NA	NA	0.419197	11.8253	NA	NA	NA	4.75041	3.6705	NA	0.705758
ms 7381-9	4_2	2	BY_OAF1_L63S_OLE1_FAR_RM	RM	RM	0.353	24	18	0	0	0	0.0169336	0.321842	0	0	0	0.254403	0.223297	0	0.183524	337.148	NA	NA	NA	0.487076	10.8598	NA	NA	NA	6.93376	3.68632	NA	0.755074
ms 7381-10	5_2	2	BY_OLE1_FAR_RM	BY	RM	0.338	19	12	0	0	0	0.0182287	0.381817	0	0	0	0.258563	0.194951	0	0.146441	388.394	NA	NA	NA	0.566032	12.3087	NA	NA	0.0592408	8.50581	4.00512	NA	0.811724
ms 7381-11	1_3	3	BY	BY	BY	0.332	11	20	0	0	0	0.0176153	0.377593	0	0	0	0.238072	0.220543	0	0.146178	259.99	NA	NA	NA	0.469344	14.9124	NA	NA	NA	5.98384	4.0974	NA	0.612481
ms 7381-12	2_3	3	RM	RM	RM	0.354	13	1	0	0	0	0.0200638	0.370227	0	0	0	0.182589	0.278385	0	0.148736	361.332	NA	NA	NA	0.971195	19.9609	NA	NA	0.0683452	6.39091	8.93577	NA	0.73192
ms 7381-13	3_3	3	BY_OAF1_L63S	RM	BY	0.329	12	22	0	0	0	0.0355686	0.0122726	0	0	0	0.537168	0.0103598	0	0.404631	255.959	NA	NA	NA	0.405535	11.9887	NA	NA	NA	5.70128	4.27276	NA	0.631069
ms 7381-14	4_3	3	BY_OAF1_L63S_OLE1_FAR_RM	RM	RM	0.36	23	16	0	0	0	0.0208122	0.283728	0	0	0	0.305261	0.211009	0	0.17919	373.423	NA	NA	NA	0.611052	16.2126	NA	NA	0.0450589	8.90897	5.32475	NA	0.823496
ms 7381-15	5_3	3	BY_OLE1_FAR_RM	BY	RM	0.327	5	8	0	0	0	0.0206168	0.286693	0	0	0	0.346539	0.199936	0	0.146215	432.156	NA	NA	NA	0.720862	14.912	NA	NA	NA	7.42417	4.00536	NA	0.804107
ms 7381-16	1_4	4	BY	BY	BY	0.321	3	4	0	0	0	0.0196554	0.326149	0	0	0	0.272269	0.227753	0	0.154173	372.848	NA	NA	NA	0.4974	12.4176	NA	NA	NA	5.38621	3.38305	NA	0.698581
ms 7381-17	2_4	4	RM	RM	RM	0.361	10	19	0	0	0	0.0289575	0.31694	0	0	0	0.248917	0.232532	0	0.172653	243.867	NA	NA	NA	0.865586	19.569	NA	NA	0.0522623	6.65868	9.11423	NA	0.590365
ms 7381-18	3_4	4	BY_OAF1_L63S	RM	BY	0.344	8	11	0	0	0	0.0259065	0.237892	0	0	0	0.353551	0.178287	0	0.204364	254.232	NA	NA	NA	0.459735	14.1188	NA	NA	NA	6.23036	4.66434	NA	0.708745
ms 7381-19	4_4	4	BY_OAF1_L63S_OLE1_FAR_RM	RM	RM	0.358	1	2	0	0	0	0.020686	0.279533	0	0	0	0.324065	0.19909	0	0.176625	322.753	NA	NA	NA	0.645288	12.4692	NA	NA	NA	7.18364	3.93694	NA	0.793414
ms 7381-20	5_4	4	BY_OLE1_FAR_RM	BY	RM	0.36	9	17	0	0	0	0.021849	0.318469	0	0	0	0.317459	0.188795	0	0.153428	296.841	NA	NA	NA	0.695395	17.2979	NA	NA	NA	8.65134	4.40559	NA	0.775756
ms 7381-21	1_5	5	BY	BY	BY	0.332	25	21	0	0	0	0.0210898	0.267518	0	0	0	0.341514	0.161702	0	0.208177	325.056	NA	NA	NA	0.492215	14.2857	NA	NA	0.0457729	6.59054	4.24161	NA	0.726138
ms 7381-22	2_5	5	RM	RM	RM	0.343	17	6	0	0	0	0.0273272	0.364959	0	0	0	0.187865	0.250361	0	0.169488	199.53	NA	NA	NA	0.769226	19.572	NA	NA	NA	5.64203	9.01577	NA	0.577495
ms 7381-23	3_5	5	BY_OAF1_L63S	RM	BY	0.337	21	14	0	0	0	0.0200123	0.299205	0	0	0	0.251536	0.198568	0	0.230679	272.657	NA	NA	NA	0.394774	13.7881	NA	NA	NA	5.49638	4.39847	NA	0.926334
ms 7381-24	4_5	5	BY_OAF1_L63S_OLE1_FAR_RM	RM	RM	0.359	6	9	0	0	0	0.0119308	0.0350383	0	0	0.023523	0.358229	0.328657	0	0.242622	228.896	NA	NA	NA	0.573186	13.2156	NA	NA	NA	6.97745	4.51436	NA	0.866544
ms 7381-25	5_5	5	BY_OLE1_FAR_RM	BY	RM	0.369	2	25	0	0	0	0.0423483	0.00797576	0	0	0	0.590217	0.00514451	0	0.354314	327.359	NA	NA	NA	0.618636	16.7871	NA	NA	0.0600646	7.2895	3.89553	NA	0.817979
