## Supplemental Table 3 for "DNA variants affecting the expression of numerous genes in *trans* have diverse mechanisms of action and evolutionary histories"

### Sheet: NEFA_SNVs
compound	OAF1_pvalue	OLE1_pvalue	interaction_pvalue	intercept	OAF1_coefficient	OLE1_coefficient	interaction_coefficient
myristic_14_0_nmol	0.263338	3.58916e-05	0.585473	0.467543	-0.0158243	0.163079	-0.0292316
palmitoleic_16_1_nmol	0.436829	0.0588557	0.410655	13.0687	0.0243123	1.47899	-0.868004
palmitic_16_0_nmol	0.238518	3.58224e-06	0.689688	5.96125	-0.21707	1.93896	-0.215846
oleic_18_1_nmol	0.00478859	0.46603	0.965475	3.83563	0.528297	0.125961	-0.0140073
stearic_18_0_nmol	0.271257	0.000845736	0.100484	0.673929	0.0688862	0.139507	-0.0833114
totalNEFA_nmol	0.787686	0.000839406	0.455275	24.007	0.388601	3.84649	-1.2104
totalSaturatedNEFA_nmol	0.247435	1.07495e-06	0.55654	7.10273	-0.164008	2.24154	-0.328389
totalUnsaturatedNEFA_nmol	0.86165	0.0833183	0.494088	16.9043	0.55261	1.60495	-0.882011
total16_nmol	0.263316	0.000335726	0.405072	19.0299	-0.192758	3.41795	-1.08385
total18_nmol	0.00476433	0.213884	0.775152	4.50956	0.597183	0.265468	-0.0973187

### Sheet: NEFA_BYvsRM
compound	p-value	estimate_RM_minus_BY
totalSaturatedNEFA_nmol	0.0160706	0.914866
totalUnsaturatedNEFA_nmol	1.21047e-06	13.1479
palmitic_16_0_nmol	0.160906	0.420124
palmitoleic_16_1_nmol	2.62528e-05	7.54208
stearic_18_0_nmol	0.930061	0.00377083
oleic_18_1_nmol	3.33331e-09	5.60584
myristic_14_0_nmol	0.000102086	0.490971
totalNEFA_nmol	9.6189e-07	14.0628
total16_nmol	1.50691e-05	7.96221
total18_nmol	1.1263e-08	5.60961

### Sheet: Lipid_composition_SNVs
compound	OAF1_pvalue	OLE1_pvalue	interaction_pvalue	intercept	OAF1_coefficient	OLE1_coefficient	interaction_coefficient
myristic_14_0_fraction	0.391924	0.99339	0.154475	0.0210423	0.00175986	0.00425501	-0.0085582
palmitoleic_16_1_fraction	0.182051	0.489521	0.506247	0.320179	-0.0764068	-0.0510831	0.0500746
palmitic_16_0_fraction	0.798767	0.445389	0.288207	0.292186	0.0294039	0.0658946	-0.07697
oleic_18_1_fraction	0.313152	0.990854	0.150685	0.197361	-0.0148482	-0.0475221	0.095783
stearic_18_0_fraction	0.327848	0.889429	0.238935	0.16943	0.0593271	0.0287528	-0.0650131
totalSaturated_fraction	0.811815	0.711983	0.248722	0.482658	0.0904909	0.0989025	-0.150541
totalUnsaturated_fraction	0.773116	0.686643	0.26035	0.51754	-0.091255	-0.0986052	0.145858
total16_fraction	0.00159845	0.932881	0.411312	0.612366	-0.0470029	0.0148115	-0.0268954
total18_fraction	0.001339	0.829315	0.333978	0.36679	0.0444789	-0.0187692	0.03077

### Sheet: Lipid_composition_BYvsRM
compound	p-value	estimate_RM_minus_BY
myristic_14_0_fraction	0.0869756	0.00426714
palmitoleic_16_1_fraction	0.602118	0.0208864
palmitic_16_0_fraction	0.0571941	-0.082464
oleic_18_1_fraction	0.0112687	0.075438
stearic_18_0_fraction	0.358064	-0.0188707
totalSaturated_fraction	0.118324	-0.0970676
totalUnsaturated_fraction	0.121778	0.0963244
total16_fraction	0.00352648	-0.0615776
total18_fraction	0.00480821	0.0565673
