## Supplemental Table 5 for "DNA variants affecting the expression of numerous genes in *trans* have diverse mechanisms of action and evolutionary histories"

### Sheet: Sample OD_harvest
Strain_ID	Sample	fileName	OD600	Harvest_batch	RNA_isolation_batch	RIN_score	RIN_Conc	Qubit_Conc	library_Prep_volume	library_Prep_batch	library_Conc	Libr_Pool_volume	YFA	shortStrain	Strain	DUAL_PRIMER_1	INDEX_READ_1	DUAL_PRIMER_2	INDEX_READ_2
5B	RPFA0002_1	RPFA0002_1_5B_BY_rgt2KanMX_to_BY	0.348	1	5	10	120	142	4	1A	99	2	YFA1131	wt_rgt2	BY rgt2::KanMX to BY	i704	GAGATTCC	i501	AGGCTATA
1F	RPFA0002_2	RPFA0002_2_1F_BY_FAA4-GFP_to_BY	0.375	3	4	10	124	138	4	1A	102	2	YFA1130	wt_faa4	BY FAA4-GFP to BY	i704	GAGATTCC	i502	GCCTCTAT
4B	RPFA0002_3	RPFA0002_3_4B_BY_RGT2_V539I	0.372	1	4	10	123	138	4	1A	92.2	2	YFA1134	RGT2	BY RGT2(V539I)	i704	GAGATTCC	i503	AGGATAGG
1D	RPFA0002_4	RPFA0002_4_1D_BY_FAA4-GFP_to_BY	0.362	2	5	10	125	138	4	1A	102	2	YFA1130	wt_faa4	BY FAA4-GFP to BY	i704	GAGATTCC	i504	TCAGAGCC
5E	RPFA0002_5	RPFA0002_5_5E_BY_rgt2KanMX_to_BY	0.368	3	2	10	158	130	4.5	1A	100	2	YFA1131	wt_rgt2	BY rgt2::KanMX to BY	i704	GAGATTCC	i505	CTTCGCCT
3G	RPFA0002_6	RPFA0002_6_3G_BY_OLE1_FAR_RM	0.4	3	3	10	141	132	4.5	1A	79.2	3	YFA1133	OLE1	BY OLE1(FAR_RM)	i704	GAGATTCC	i506	TAAGATTA
3F	RPFA0002_7	RPFA0002_7_3F_BY_OLE1_FAR_RM	0.383	3	5	10	117	130	4.5	1A	102	2	YFA1133	OLE1	BY OLE1(FAR_RM)	i705	ATTCAGAA	i501	AGGCTATA
2E	RPFA0002_8	RPFA0002_8_2E_BY_OAF1_L63S	0.371	3	4	10	140	124	4.5	1B	47	4	YFA1132	OAF1	BY OAF1(L63S)	i705	ATTCAGAA	i502	GCCTCTAT
2A	RPFA0002_9	RPFA0002_9_2A_BY_OAF1_L63S	0.365	1	5	10	131	126	4.5	2A	62.8	3	YFA1132	OAF1	BY OAF1(L63S)	i705	ATTCAGAA	i503	AGGATAGG
1A	RPFA0002_10	RPFA0002_10_1A_BY_FAA4-GFP_to_BY	0.378	1	1	9.8	170	122	4.5	1B	68.6	3	YFA1130	wt_faa4	BY FAA4-GFP to BY	i705	ATTCAGAA	i504	TCAGAGCC
2D	RPFA0002_11	RPFA0002_11_2D_BY_OAF1_L63S	0.383	2	1	9.8	142	122	4.5	1B	83	2	YFA1132	OAF1	BY OAF1(L63S)	i705	ATTCAGAA	i505	CTTCGCCT
5A	RPFA0002_12	RPFA0002_12_5A_BY_rgt2KanMX_to_BY	0.338	1	4	10	116	122	4.5	1B	65.2	3	YFA1131	wt_rgt2	BY rgt2::KanMX to BY	i705	ATTCAGAA	i506	TAAGATTA
4C	RPFA0002_13	RPFA0002_13_4C_BY_RGT2_V539I	0.359	2	5	10	106	122	4.5	2A	92.6	2	YFA1134	RGT2	BY RGT2(V539I)	i706	GAATTCGT	i501	AGGCTATA
3C	RPFA0002_14	RPFA0002_14_3C_BY_OLE1_FAR_RM	0.365	2	2	10	144	120	4.5	1B	92.6	2	YFA1133	OLE1	BY OLE1(FAR_RM)	i706	GAATTCGT	i502	GCCTCTAT
3E	RPFA0002_15	RPFA0002_15_3E_BY_OLE1_FAR_RM	0.37	3	4	10	139	120	4.5	2A	98.2	2	YFA1133	OLE1	BY OLE1(FAR_RM)	i706	GAATTCGT	i503	AGGATAGG
3D	RPFA0002_16	RPFA0002_16_3D_BY_OLE1_FAR_RM	0.36	2	1	9.8	157	116	5	2A	100	2	YFA1133	OLE1	BY OLE1(FAR_RM)	i706	GAATTCGT	i504	TCAGAGCC
4F	RPFA0002_17	RPFA0002_17_4F_BY_RGT2_V539I	0.357	3	1	9.9	169	118	5	2A	90.6	2	YFA1134	RGT2	BY RGT2(V539I)	i706	GAATTCGT	i505	CTTCGCCT
5C	RPFA0002_18	RPFA0002_18_5C_BY_rgt2KanMX_to_BY	0.381	2	3	10	128	118	5	2A	94.2	2	YFA1131	wt_rgt2	BY rgt2::KanMX to BY	i706	GAATTCGT	i506	TAAGATTA
5F	RPFA0002_19	RPFA0002_19_5F_BY_rgt2KanMX_to_BY	0.398	3	1	10	162	114	5	2A	94.2	2	YFA1131	wt_rgt2	BY rgt2::KanMX to BY	i707	CTGAAGCT	i501	AGGCTATA
4G	RPFA0002_20	RPFA0002_20_4G_BY_RGT2_V539I	0.379	3	2	10	148	114	5	2B	96.4	2	YFA1134	RGT2	BY RGT2(V539I)	i707	CTGAAGCT	i502	GCCTCTAT
1E	RPFA0002_21	RPFA0002_21_1E_BY_FAA4-GFP_to_BY	0.354	3	3	10	129	114	5	2B	90.4	2	YFA1130	wt_faa4	BY FAA4-GFP to BY	i707	CTGAAGCT	i503	AGGATAGG
2F	RPFA0002_22	RPFA0002_22_2F_BY_OAF1_L63S	0.376	3	2	9.9	151	110	5	2B	90.8	2	YFA1132	OAF1	BY OAF1(L63S)	i707	CTGAAGCT	i504	TCAGAGCC
2B	RPFA0002_23	RPFA0002_23_2B_BY_OAF1_L63S	0.367	1	3	10	107	108	5	2B	77	3	YFA1132	OAF1	BY OAF1(L63S)	i707	CTGAAGCT	i505	CTTCGCCT
1G	RPFA0002_24	RPFA0002_24_1G_BY_FAA4-GFP_to_BY	0.384	3	2	9.9	141	104	5.5	2B	86.2	2	YFA1130	wt_faa4	BY FAA4-GFP to BY	i707	CTGAAGCT	i506	TAAGATTA
4D	RPFA0002_25	RPFA0002_25_4D_BY_RGT2_V539I	0.366	2	3	10	125	99	5.5	2B	92.6	2	YFA1134	RGT2	BY RGT2(V539I)	i708	TAATGCGC	i501	AGGCTATA
