## Supplemental Table 7 for "DNA variants affecting the expression of numerous genes in *trans* have diverse mechanisms of action and evolutionary histories"

### Sheet: Sheet1
gene	geneType	pathway	variant?	non_coding?	variantType	strains	GxE	firstAuth	lastAuthor	year	journal	link	hotspot_primary_or_secondary	notes
OAF1	TF	fatty acid metabolism	yes	coding	missense	BY/RM						this study	primary
RGT2	transmembrane sensor	glucose metabolism	yes	coding	missense	BY/RM	glucose					this study	primary
OLE1	enzyme	fatty acid metabolism	yes	noncoding	SNV	BY/RM						this study	primary
SSY1	transmembrane sensor	amino acid metabolism	yes	coding	frameshift	diploid M28 (wine) segregants	amino acids	Brown	Cavalieri	2008	Molecular Ecology	https://onlinelibrary.wiley.com/doi/full/10.1111/j.1365-294X.2008.03765.x	primary
CYS4	enzyme	cysteine biosynthesis	yes	coding	missense	M22 (wine) / YPS163 (oak) / BY	NA	Kim	Fay	2009	FEMS Yeast Research	https://academic.oup.com/femsyr/article/9/5/713/530604	secondary
IRA2	signaling	Ras/PKA	no	coding	NA	BY/RM	ethanol	Smith	Kruglyak	2008	PLOS Biology	https://journals.plos.org/plosbiology/article?id=10.1371/journal.pbio.0060083	primary
AMN1	signaling		no	coding	NA	BY/RM	NA	Yvert	Kruglyak	2003	Nature Genetics		primary
GPA1	receptor	mating	yes	coding	missense	BY/RM	NA	Yvert	Kruglyak	2003	Nature Genetics		primary
HAP1	TF	oxphos	yes	coding	Ty insertion	BY/RM	NA	Brem	Kruglyak	2002	Science		primary
MKT1	RBP	oxphos	yes	coding	missense	BY/RM	NA	Zhu	Schadt	2008	Nature Genetics		primary
IME1	TF	sporulation	yes	coding	missense	YPS606(oak)/BC187(wine)	NA	Sudarsanam	Cohen	2014	PLOS Genetics	https://journals.plos.org/plosgenetics/article?id=10.1371/journal.pgen.1004325	secondary	originally identified as sporulation QTN
IME1	TF	sporulation	yes	noncoding	SNV	YPS606(oak)/BC187(wine)	NA	Sudarsanam	Cohen	2014	PLOS Genetics	https://journals.plos.org/plosgenetics/article?id=10.1371/journal.pgen.1004325	secondary	originally identified as sporulation QTN
RME1	TF	sporulation	yes	noncoding	indel	YPS606(oak)/BC187(wine)	NA	Sudarsanam	Cohen	2014	PLOS Genetics	https://journals.plos.org/plosgenetics/article?id=10.1371/journal.pgen.1004325	secondary	originally identified as sporulation QTN
RSF1	TF	sporulation	yes	coding	missense	YPS606(oak)/BC187(wine)	NA	Sudarsanam	Cohen	2014	PLOS Genetics	https://journals.plos.org/plosgenetics/article?id=10.1371/journal.pgen.1004325	secondary	originally identified as sporulation QTN
ERC1	transmembrane transporter		yes	coding	frameshift	BY/RM	NA	Fehrmann	Yvert	2013	Molecular Systems Biology	http://msb.embopress.org/content/9/1/695.short	primary	phenotype is MET17-GFP
MUP1	transmembrane transporter	methionine uptake	no	noncoding	NA	BY/RM	NA	Fehrmann	Yvert	2013	Molecular Systems Biology	http://msb.embopress.org/content/9/1/695.short	primary	phenotype is MET17-GFP
PDR8	TF	drug resistance	no	NA	NA	BY/EC1118(wine)	NA	Brion	Blondin	2013	BMC Genomics	https://bmcgenomics.biomedcentral.com/articles/10.1186/1471-2164-14-681	primary	few genes affected in trans
MIG3	TF	ethanol tolerance	no	coding	NA	BY/YPS163	ethanol	Lewis	Gasch	2012	G3	http://www.g3journal.org/content/2/12/1607.full	secondary	idenfied via ethanol tolerance difference BY to other strains
