## Supplemental Table 8 for "DNA variants affecting the expression of numerous genes in *trans* have diverse mechanisms of action and evolutionary histories"

### Sheet: Sheet1
Item Name	Short name	Genotype	Derived from	Source	Comments
YLK2442	RM-11a	MAT a leu2Δ0 his3Δ1::ClonNAT ura3Δ0 ho::HYG AMN1(BY allele)	NA	Leonid Kruglyak
YLK1879	BY	MATa	NA	Leonid Kruglyak
YLK1950	RM	MATalpha AMN1-BY ho∆::HphMX flo8∆::NatMX	NA	Leonid Kruglyak
DBY12394	ACT1pr-Z3EV-NatMX	MATalpha ura3∆ leu2∆0::ACT1pr-Z3EV-NatMX	NA	McIsaac et al 2012
YFA0007	BY4739 nej1∆::KanMX	MATa leu2Δ0 lys2Δ0 ura3Δ0 nej1∆::KanMX4	NA	David Kirkpatrick, deletion collection (138_H9)
YFA0118	BY FAA4-GFP _1	MATa his3∆1 leu2∆0 met15∆0 ura3∆0 FAA4-GFP::HIS3MX6	NA	Leonid Kruglyak, GFP collection	isolate from GFP-tagged collection
YFA0119	BY FAA4-GFP _2	MATa his3∆1 leu2∆0 met15∆0 ura3∆0 FAA4-GFP::HIS3MX6	NA	Leonid Kruglyak, GFP collection	isolate from GFP-tagged collection
YFA0129	BY4741	MATa his3∆1 leu2∆0 met15∆0 ura3∆0	NA	Melissa Gardner
YFA0186	BY4739 oaf1∆::KanMX	MATa leu2Δ0 lys2Δ0 ura3Δ0 oaf1∆::KanMX4	NA	David Kirkpatrick, deletion collection (101_B2)
YFA0194	BY FAA4-GFP oaf1∆::KanMX _1	MATa his3∆1 leu2∆0 met15∆0 ura3∆0 FAA4-GFP::HIS3MX6 oaf1∆::KanMX4	YFA0118	This study
YFA0195	BY FAA4-GFP oaf1∆::KanMX _7	MATa his3∆1 leu2∆0 met15∆0 ura3∆0 FAA4-GFP::HIS3MX6 oaf1∆::KanMX4	YFA0118	This study
YFA0227	BY FAA4-GFP oaf1∆::KanMX _3b	MATa his3∆1 leu2∆0 met15∆0 ura3∆0 FAA4-GFP::HIS3MX6 oaf1∆::KanMX4	YFA0118	This study
YFA0228	BY FAA4-GFP oaf1∆::KanMX _8b	MATa his3∆1 leu2∆0 met15∆0 ura3∆0 FAA4-GFP::HIS3MX6 oaf1∆::KanMX4	YFA0118, YFA0194	This study
YFA0239	BY FAA4-GFP OAF1(Chimera A) _1	MATa his3∆1 leu2∆0 met15∆0 ura3∆0 FAA4-GFP::HIS3MX6 OAF1(ChimeraA)	YFA0118, YFA0194	This study
YFA0240	BY FAA4-GFP OAF1(Chimera A) _2	MATa his3∆1 leu2∆0 met15∆0 ura3∆0 FAA4-GFP::HIS3MX6 OAF1(ChimeraA)	YFA0118, YFA0194	This study
YFA0241	BY FAA4-GFP OAF1(Chimera A) _3	MATa his3∆1 leu2∆0 met15∆0 ura3∆0 FAA4-GFP::HIS3MX6 OAF1(ChimeraA)	YFA0118, YFA0194	This study
YFA0242	BY FAA4-GFP OAF1(Chimera A)_4	MATa his3∆1 leu2∆0 met15∆0 ura3∆0 FAA4-GFP::HIS3MX6 OAF1(ChimeraA)	YFA0118, YFA0194	This study
YFA0243	BY FAA4-GFP OAF1(Chimera A)_5	MATa his3∆1 leu2∆0 met15∆0 ura3∆0 FAA4-GFP::HIS3MX6 OAF1(ChimeraA)	YFA0118, YFA0194	This study
YFA0244	BY FAA4-GFP OAF1(Chimera B)_2	MATa his3∆1 leu2∆0 met15∆0 ura3∆0 FAA4-GFP::HIS3MX6 OAF1(ChimeraB)	YFA0118, YFA0194	This study
YFA0245	BY FAA4-GFP OAF1(Chimera B)_6	MATa his3∆1 leu2∆0 met15∆0 ura3∆0 FAA4-GFP::HIS3MX6 OAF1(ChimeraB)	YFA0118, YFA0194	This study
YFA0246	BY FAA4-GFP OAF1(Chimera B)_8	MATa his3∆1 leu2∆0 met15∆0 ura3∆0 FAA4-GFP::HIS3MX6 OAF1(ChimeraB)	YFA0118, YFA0194	This study
YFA0247	BY FAA4-GFP OAF1(Chimera B)_9	MATa his3∆1 leu2∆0 met15∆0 ura3∆0 FAA4-GFP::HIS3MX6 OAF1(ChimeraB)	YFA0118, YFA0194	This study
YFA0248	BY FAA4-GFP OAF1(Chimera B)_10	MATa his3∆1 leu2∆0 met15∆0 ura3∆0 FAA4-GFP::HIS3MX6 OAF1(ChimeraB)	YFA0118, YFA0194	This study
YFA0254	RM HO(BY)_2	MATa his3Δ1::ClonNAT leu2Δ0 ura3Δ0 AMN1(BY allele) HO(BY allele)	YLK2442	This study
YFA0256	BY FAA4-GFP OAF1(RM)_1	MATa his3∆1 leu2∆0 met15∆0 ura3∆0 FAA4-GFP::HIS3MX6 OAF1(RM)	YFA0118, YFA0194	This study
YFA0257	BY FAA4-GFP OAF1(RM)_2	MATa his3∆1 leu2∆0 met15∆0 ura3∆0 FAA4-GFP::HIS3MX6 OAF1(RM)	YFA0118, YFA0194	This study
YFA0258	BY FAA4-GFP OAF1(RM)_3	MATa his3∆1 leu2∆0 met15∆0 ura3∆0 FAA4-GFP::HIS3MX6 OAF1(RM)	YFA0118, YFA0194	This study
YFA0259	BY FAA4-GFP OAF1(RM)_4	MATa his3∆1 leu2∆0 met15∆0 ura3∆0 FAA4-GFP::HIS3MX6 OAF1(RM)	YFA0118, YFA0194	This study
YFA0260	BY FAA4-GFP OAF1(L63S) _10	MATa his3∆1 leu2∆0 met15∆0 ura3∆0 FAA4-GFP::HIS3MX6 OAF1(L63S)	YFA0118, YFA0194	This study
YFA0261	BY FAA4-GFP OAF1(L63S) _11	MATa his3∆1 leu2∆0 met15∆0 ura3∆0 FAA4-GFP::HIS3MX6 OAF1(L63S)	YFA0118, YFA0194	This study
YFA0262	BY FAA4-GFP OAF1(L63S) _12	MATa his3∆1 leu2∆0 met15∆0 ura3∆0 FAA4-GFP::HIS3MX6 OAF1(L63S)	YFA0118, YFA0194	This study
YFA0263	BY FAA4-GFP OAF1(L63S) _13	MATa his3∆1 leu2∆0 met15∆0 ura3∆0 FAA4-GFP::HIS3MX6 OAF1(L63S)	YFA0118, YFA0194	This study
YFA0264	BY FAA4-GFP OAF1(L63S) _16	MATa his3∆1 leu2∆0 met15∆0 ura3∆0 FAA4-GFP::HIS3MX6 OAF1(L63S)	YFA0118, YFA0194	This study
NA	BY FAA4-GFP OAF1(I184T)_5	MATa his3∆1 leu2∆0 met15∆0 ura3∆0 FAA4-GFP::HIS3MX6 OAF1(I184T)	YFA0118, YFA0194	This study
NA	BY FAA4-GFP OAF1(I184T)_7	MATa his3∆1 leu2∆0 met15∆0 ura3∆0 FAA4-GFP::HIS3MX6 OAF1(I184T)	YFA0118, YFA0194	This study
NA	BY FAA4-GFP OAF1(I184T)_8	MATa his3∆1 leu2∆0 met15∆0 ura3∆0 FAA4-GFP::HIS3MX6 OAF1(I184T)	YFA0118, YFA0194	This study
NA	BY FAA4-GFP OAF1(I184T)_9	MATa his3∆1 leu2∆0 met15∆0 ura3∆0 FAA4-GFP::HIS3MX6 OAF1(I184T)	YFA0118, YFA0194	This study
NA	BY FAA4-GFP OAF1(I184T)_10	MATa his3∆1 leu2∆0 met15∆0 ura3∆0 FAA4-GFP::HIS3MX6 OAF1(I184T)	YFA0118, YFA0194	This study
YFA0265	RM HO(BY) FAA4-GFP_1	MATa his3Δ1::ClonNAT leu2Δ0 ura3Δ0 AMN1(BY allele) HO(BY allele) FAA4-GFP::HIS3MX6	YLK2442, YFA0254	This study
YFA0266	RM HO(BY) FAA4-GFP_5	MATa his3Δ1::ClonNAT leu2Δ0 ura3Δ0 AMN1(BY allele) HO(BY allele) FAA4-GFP::HIS3MX6	YLK2442, YFA0254	This study
YFA0267	RM HO(BY) FAA4-GFP_7	MATa his3Δ1::ClonNAT leu2Δ0 ura3Δ0 AMN1(BY allele) HO(BY allele) FAA4-GFP::HIS3MX6	YLK2442, YFA0254	This study
YFA0268	RM HO(BY) FAA4-GFP_8	MATa his3Δ1::ClonNAT leu2Δ0 ura3Δ0 AMN1(BY allele) HO(BY allele) FAA4-GFP::HIS3MX6	YLK2442, YFA0254	This study
YFA0269	BY4739 rgt2∆::KanMX	MATalpha leu2Δ0 lys2Δ0 ura3Δ0 rgt2Δ::KanMX4	NA	David Kirkpatrick, deletion collection (138_H9)
YFA0271	RM HO(BY) FAA4-GFP oaf1∆::KanMX_3	MATa his3Δ1::CloNAT leu2Δ0 ura3Δ0 AMN1(BY allele) HO(BY allele) FAA4-GFP::His3MX6 oaf1∆::KanMX4	YLK2442, YFA0254, YFA0266	This study
YFA0272	RM HO(BY) FAA4-GFP oaf1∆::KanMX_5	MATa his3Δ1::CloNAT leu2Δ0 ura3Δ0 AMN1(BY allele) HO(BY allele) FAA4-GFP::His3MX6 oaf1∆::KanMX4	YLK2442, YFA0254, YFA0266	This study
YFA0273	RM HO(BY) FAA4-GFP oaf1∆::KanMX_6	MATa his3Δ1::CloNAT leu2Δ0 ura3Δ0 AMN1(BY allele) HO(BY allele) FAA4-GFP::His3MX6 oaf1∆::KanMX4	YLK2442, YFA0254, YFA0266	This study
YFA0274	RM HO(BY) FAA4-GFP oaf1∆::KanMX_9	MATa his3Δ1::CloNAT leu2Δ0 ura3Δ0 AMN1(BY allele) HO(BY allele) FAA4-GFP::His3MX6 oaf1∆::KanMX4	YLK2442, YFA0254, YFA0266	This study
YFA0275	BY HXT1-GFP_5	MATa his3∆1 leu2∆0 met15∆0 ura3∆0 HXT1-GFP::HIS3MX6	YFA0129	This study
YFA0276	BY HXT1-GFP_6	MATa his3∆1 leu2∆0 met15∆0 ura3∆0 HXT1-GFP::HIS3MX6	YFA0129	This study
YFA0277	BY HXT1-GFP_7	MATa his3∆1 leu2∆0 met15∆0 ura3∆0 HXT1-GFP::HIS3MX6	YFA0129	This study
YFA0278	BY HXT1-GFP_9	MATa his3∆1 leu2∆0 met15∆0 ura3∆0 HXT1-GFP::HIS3MX6	YFA0129	This study
YFA0279	RM HO(BY) HXT1-GFP_8	MATa his3Δ1::ClonNAT leu2Δ0 ura3Δ0 AMN1(BY allele) HO(BY allele) HXT1-GFP::HIS3MX6	YLK2442, YFA0254	This study
YFA0280	RM HO(BY) HXT1-GFP_10	MATa his3Δ1::ClonNAT leu2Δ0 ura3Δ0 AMN1(BY allele) HO(BY allele) HXT1-GFP::HIS3MX6	YLK2442, YFA0254	This study
YFA0281	RM HO(BY) HXT1-GFP_16	MATa his3Δ1::ClonNAT leu2Δ0 ura3Δ0 AMN1(BY allele) HO(BY allele) HXT1-GFP::HIS3MX6	YLK2442, YFA0254	This study
YFA0294	RM HO(BY) FAA4-GFP OAF1(BY)_1	MATa his3Δ1::CloNAT leu2Δ0 ura3Δ0 AMN1(BY allele) HO(BY allele) FAA4-GFP::His3MX6 OAF1(BY)	YLK2442, YFA0254, YFA0266, YFA0272	This study
YFA0295	RM HO(BY) FAA4-GFP OAF1(BY)_3	MATa his3Δ1::CloNAT leu2Δ0 ura3Δ0 AMN1(BY allele) HO(BY allele) FAA4-GFP::His3MX6 OAF1(BY)	YLK2442, YFA0254, YFA0266, YFA0272	This study
YFA0296	RM HO(BY) FAA4-GFP OAF1(BY)_5	MATa his3Δ1::CloNAT leu2Δ0 ura3Δ0 AMN1(BY allele) HO(BY allele) FAA4-GFP::His3MX6 OAF1(BY)	YLK2442, YFA0254, YFA0266, YFA0272	This study
YFA0297	RM HO(BY) FAA4-GFP OAF1(BY:L63S)_1	MATa his3Δ1::CloNAT leu2Δ0 ura3Δ0 AMN1(BY allele) HO(BY allele) FAA4-GFP::His3MX6 OAF1(BY:L63S)	YLK2442, YFA0254, YFA0266, YFA0272	This study
YFA0298	RM HO(BY) FAA4-GFP OAF1(BY:L63S)_2	MATa his3Δ1::CloNAT leu2Δ0 ura3Δ0 AMN1(BY allele) HO(BY allele) FAA4-GFP::His3MX6 OAF1(BY:L63S)	YLK2442, YFA0254, YFA0266, YFA0272	This study
YFA0299	RM HO(BY) FAA4-GFP OAF1(BY:L63S)_3	MATa his3Δ1::CloNAT leu2Δ0 ura3Δ0 AMN1(BY allele) HO(BY allele) FAA4-GFP::His3MX6 OAF1(BY:L63S)	YLK2442, YFA0254, YFA0266, YFA0272	This study
YFA0300	RM HO(BY) FAA4-GFP OAF1(S63L)_2	MATa his3Δ1::CloNAT leu2Δ0 ura3Δ0 AMN1(BY allele) HO(BY allele) FAA4-GFP::His3MX6 OAF1(S63L)	YLK2442, YFA0254, YFA0266, YFA0272	This study
YFA0301	RM HO(BY) FAA4-GFP OAF1(S63L)_4	MATa his3Δ1::CloNAT leu2Δ0 ura3Δ0 AMN1(BY allele) HO(BY allele) FAA4-GFP::His3MX6 OAF1(S63L)	YLK2442, YFA0254, YFA0266, YFA0272	This study
YFA0302	RM HO(BY) FAA4-GFP OAF1(S63L)_5	MATa his3Δ1::CloNAT leu2Δ0 ura3Δ0 AMN1(BY allele) HO(BY allele) FAA4-GFP::His3MX6 OAF1(S63L)	YLK2442, YFA0254, YFA0266, YFA0272	This study
YFA0303	RM HO(BY) FAA4-GFP OAF1(S63L)_6	MATa his3Δ1::CloNAT leu2Δ0 ura3Δ0 AMN1(BY allele) HO(BY allele) FAA4-GFP::His3MX6 OAF1(S63L)	YLK2442, YFA0254, YFA0266, YFA0272	This study
YFA0307	BY HXT1-GFP rgt2∆::KanMX_2	MATa his3∆1 leu2∆0 met15∆0 ura3∆0 HXT1-GFP::HIS3MX6 rgt2∆::KanMX4	YFA0129, YFA0277	This study
YFA0308	BY HXT1-GFP rgt2∆::KanMX_4	MATa his3∆1 leu2∆0 met15∆0 ura3∆0 HXT1-GFP::HIS3MX6 rgt2∆::KanMX4	YFA0129, YFA0277	This study
YFA0309	BY HXT1-GFP rgt2∆::KanMX_6	MATa his3∆1 leu2∆0 met15∆0 ura3∆0 HXT1-GFP::HIS3MX6 rgt2∆::KanMX4	YFA0129, YFA0277	This study
YFA0310	BY HXT1-GFP rgt2∆::KanMX_8	MATa his3∆1 leu2∆0 met15∆0 ura3∆0 HXT1-GFP::HIS3MX6 rgt2∆::KanMX4	YFA0129, YFA0277	This study
YFA0311	RM HO(BY) HXT1-GFP rgt2∆::KanMX_3	MATa his3Δ1::CloNAT leu2Δ0 ura3Δ0 AMN1(BY allele) HO(BY allele) HXT1-GFP::His3MX6 rgt2∆::KanMX4	YLK2442, YFA0254, YFA0280	This study	BY 5' promoter indel verified by Sanger Sequencing
YFA0312	RM HO(BY) HXT1-GFP rgt2∆::KanMX_7	MATa his3Δ1::CloNAT leu2Δ0 ura3Δ0 AMN1(BY allele) HO(BY allele) HXT1-GFP::His3MX6 rgt2∆::KanMX5	YLK2442, YFA0254, YFA0280	This study	BY 5' promoter indel verified by Sanger Sequencing
YFA0313	RM HO(BY) HXT1-GFP rgt2∆::KanMX_12	MATa his3Δ1::CloNAT leu2Δ0 ura3Δ0 AMN1(BY allele) HO(BY allele) HXT1-GFP::His3MX6 rgt2∆::KanMX6	YLK2442, YFA0254, YFA0280	This study	BY 5' promoter indel verified by Sanger Sequencing
YFA0314	RM HO(BY) HXT1-GFP rgt2∆::KanMX_13	MATa his3Δ1::CloNAT leu2Δ0 ura3Δ0 AMN1(BY allele) HO(BY allele) HXT1-GFP::His3MX6 rgt2∆::KanMX7	YLK2442, YFA0254, YFA0280	This study	BY 5' promoter indel verified by Sanger Sequencing
YFA0319	RM HO(BY) HXT1-GFP RGT2(BY)_2	MATa his3Δ1::CloNAT leu2Δ0 ura3Δ0 AMN1(BY allele) HO(BY allele) HXT1-GFP::His3MX6 RGT2(BY)	YLK2442, YFA0254, YFA0280, YFA0313	This study	BY 5' promoter indel verified by Sanger Sequencing
YFA0344	BY HXT1-GFP RGT2(RM)_1	MATa his3∆1 leu2∆0 met15∆0 ura3∆0 HXT1-GFP::HIS3MX6 RGT2(RM)	YFA0129, YFA0277, YFA0308	This study
YFA0345	BY HXT1-GFP RGT2(RM)_2	MATa his3∆1 leu2∆0 met15∆0 ura3∆0 HXT1-GFP::HIS3MX6 RGT2(RM)	YFA0129, YFA0277, YFA0308	This study
YFA0346	BY HXT1-GFP RGT2(RM)_3	MATa his3∆1 leu2∆0 met15∆0 ura3∆0 HXT1-GFP::HIS3MX6 RGT2(RM)	YFA0129, YFA0277, YFA0308	This study
YFA0347	BY HXT1-GFP RGT2(RM)_4	MATa his3∆1 leu2∆0 met15∆0 ura3∆0 HXT1-GFP::HIS3MX6 RGT2(RM)	YFA0129, YFA0277, YFA0308	This study
YFA0348	BY HXT1-GFP RGT2(promoter-RM)_2	MATa his3∆1 leu2∆0 met15∆0 ura3∆0 HXT1-GFP::HIS3MX6 RGT2(promoter-RM)	YFA0129, YFA0277, YFA0308	This study
YFA0349	BY HXT1-GFP RGT2(promoter-RM)_3	MATa his3∆1 leu2∆0 met15∆0 ura3∆0 HXT1-GFP::HIS3MX6 RGT2(promoter-RM)	YFA0129, YFA0277, YFA0308	This study
YFA0350	BY HXT1-GFP RGT2(promoter-RM)_5	MATa his3∆1 leu2∆0 met15∆0 ura3∆0 HXT1-GFP::HIS3MX6 RGT2(promoter-RM)	YFA0129, YFA0277, YFA0308	This study
YFA0352	BY HXT1-GFP RGT2(639RM)_1	MATa his3∆1 leu2∆0 met15∆0 ura3∆0 HXT1-GFP::HIS3MX6 RGT2(639RM)	YFA0129, YFA0277, YFA0308	This study
YFA0353	BY HXT1-GFP RGT2(639RM)_2	MATa his3∆1 leu2∆0 met15∆0 ura3∆0 HXT1-GFP::HIS3MX6 RGT2(639RM)	YFA0129, YFA0277, YFA0308	This study
YFA0354	BY HXT1-GFP RGT2(639RM)_4	MATa his3∆1 leu2∆0 met15∆0 ura3∆0 HXT1-GFP::HIS3MX6 RGT2(639RM)	YFA0129, YFA0277, YFA0308	This study
YFA0355	BY HXT1-GFP RGT2(639RM)_5	MATa his3∆1 leu2∆0 met15∆0 ura3∆0 HXT1-GFP::HIS3MX6 RGT2(639RM)	YFA0129, YFA0277, YFA0308	This study
YFA0356	BY HXT1-GFP RGT2(639BY)_2	MATa his3∆1 leu2∆0 met15∆0 ura3∆0 HXT1-GFP::HIS3MX6 RGT2(639BY)	YFA0129, YFA0277, YFA0308	This study	RM 5' promoter indel verified by Sanger Sequencing
YFA0357	BY HXT1-GFP RGT2(639BY)_3	MATa his3∆1 leu2∆0 met15∆0 ura3∆0 HXT1-GFP::HIS3MX6 RGT2(639BY)	YFA0129, YFA0277, YFA0308	This study	BY 5' promoter indel verified by Sanger Sequencing
YFA0358	BY HXT1-GFP RGT2(639BY)_4	MATa his3∆1 leu2∆0 met15∆0 ura3∆0 HXT1-GFP::HIS3MX6 RGT2(639BY)	YFA0129, YFA0277, YFA0308	This study	BY 5' promoter indel verified by Sanger Sequencing
YFA0359	BY HXT1-GFP RGT2(639BY)_5	MATa his3∆1 leu2∆0 met15∆0 ura3∆0 HXT1-GFP::HIS3MX6 RGT2(639BY)	YFA0129, YFA0277, YFA0308	This study	RM 5' promoter indel verified by Sanger Sequencing
YFA0376	BY HXT1-GFP RGT2(503RM)_2	MATa his3∆1 leu2∆0 met15∆0 ura3∆0 HXT1-GFP::HIS3MX6 RGT2(503RM)	YFA0129, YFA0277, YFA0308	This study	RM 5' promoter indel verified by Sanger Sequencing
YFA0377	BY HXT1-GFP RGT2(503RM)_3	MATa his3∆1 leu2∆0 met15∆0 ura3∆0 HXT1-GFP::HIS3MX6 RGT2(503RM)	YFA0129, YFA0277, YFA0308	This study	RM 5' promoter indel verified by Sanger Sequencing
YFA0378	BY HXT1-GFP RGT2(503RM)_4	MATa his3∆1 leu2∆0 met15∆0 ura3∆0 HXT1-GFP::HIS3MX6 RGT2(503RM)	YFA0129, YFA0277, YFA0308	This study	RM 5' promoter indel verified by Sanger Sequencing
YFA0379	BY HXT1-GFP RGT2(503RM)_6	MATa his3∆1 leu2∆0 met15∆0 ura3∆0 HXT1-GFP::HIS3MX6 RGT2(503RM)	YFA0129, YFA0277, YFA0308	This study	BY 5' promoter indel verified by Sanger Sequencing
YFA0380	BY HXT1-GFP RGT2(503BY)_1	MATa his3∆1 leu2∆0 met15∆0 ura3∆0 HXT1-GFP::HIS3MX6 RGT2(503BY)	YFA0129, YFA0277, YFA0308	This study
YFA0381	BY HXT1-GFP RGT2(503BY)_3	MATa his3∆1 leu2∆0 met15∆0 ura3∆0 HXT1-GFP::HIS3MX6 RGT2(503BY)	YFA0129, YFA0277, YFA0308	This study
YFA0382	BY HXT1-GFP RGT2(503BY)_4	MATa his3∆1 leu2∆0 met15∆0 ura3∆0 HXT1-GFP::HIS3MX6 RGT2(503BY)	YFA0129, YFA0277, YFA0308	This study
YFA0383	BY HXT1-GFP RGT2(503BY)_5	MATa his3∆1 leu2∆0 met15∆0 ura3∆0 HXT1-GFP::HIS3MX6 RGT2(503BY)	YFA0129, YFA0277, YFA0308	This study
YFA0484	RM HO(BY) HXT1-GFP RGT2(BY)_2new	MATa his3Δ1::CloNAT leu2Δ0 ura3Δ0 AMN1(BY allele) HO(BY allele) HXT1-GFP::His3MX6 RGT2(BY)	YLK2442, YFA0254, YFA0280, YFA0313	This study	BY 5' promoter indel verified by Sanger Sequencing
YFA0485	RM HO(BY) HXT1-GFP RGT2(BY)_3	MATa his3Δ1::CloNAT leu2Δ0 ura3Δ0 AMN1(BY allele) HO(BY allele) HXT1-GFP::His3MX6 RGT2(BY)	YLK2442, YFA0254, YFA0280, YFA0313	This study	BY 5' promoter indel verified by Sanger Sequencing
YFA0486	RM HO(BY) HXT1-GFP RGT2(BY)_4	MATa his3Δ1::CloNAT leu2Δ0 ura3Δ0 AMN1(BY allele) HO(BY allele) HXT1-GFP::His3MX6 RGT2(BY)	YLK2442, YFA0254, YFA0280, YFA0313	This study	BY 5' promoter indel verified by Sanger Sequencing
YFA0487	RM HO(BY) HXT1-GFP RGT2(BY)_5	MATa his3Δ1::CloNAT leu2Δ0 ura3Δ0 AMN1(BY allele) HO(BY allele) HXT1-GFP::His3MX6 RGT2(BY)	YLK2442, YFA0254, YFA0280, YFA0313	This study	BY 5' promoter indel verified by Sanger Sequencing
YFA0488	BY HXT1-GFP RGT2 RGT2(V539I)_1	MATa his3∆1 leu2∆0 met15∆0 ura3∆0 HXT1-GFP::HIS3MX6 RGT2(V539I)	YFA0129, YFA0277, YFA0308	This study
YFA0489	BY HXT1-GFP RGT2 RGT2(V539I)_2	MATa his3∆1 leu2∆0 met15∆0 ura3∆0 HXT1-GFP::HIS3MX6 RGT2(V539I)	YFA0129, YFA0277, YFA0308	This study
YFA0490	BY HXT1-GFP RGT2 RGT2(V539I)_3	MATa his3∆1 leu2∆0 met15∆0 ura3∆0 HXT1-GFP::HIS3MX6 RGT2(V539I)	YFA0129, YFA0277, YFA0308	This study
YFA0491	BY HXT1-GFP RGT2 RGT2(V539I)_4	MATa his3∆1 leu2∆0 met15∆0 ura3∆0 HXT1-GFP::HIS3MX6 RGT2(V539I)	YFA0129, YFA0277, YFA0308	This study
YFA0492	RM HO(BY) HXT1-GFP RGT2(I539V)_1	MATa his3Δ1::CloNAT leu2Δ0 ura3Δ0 AMN1(BY allele) HO(BY allele) HXT1-GFP::His3MX6 RGT2(I539V)	YLK2442, YFA0254, YFA0280, YFA0313	This study	BY 5' promoter indel verified by Sanger Sequencing
YFA0493	RM HO(BY) HXT1-GFP RGT2(I539V) _4	MATa his3Δ1::CloNAT leu2Δ0 ura3Δ0 AMN1(BY allele) HO(BY allele) HXT1-GFP::His3MX6 RGT2(I539V)	YLK2442, YFA0254, YFA0280, YFA0313	This study	BY 5' promoter indel verified by Sanger Sequencing
YFA0494	RM HO(BY) HXT1-GFP RGT2(I539V) _5	MATa his3Δ1::CloNAT leu2Δ0 ura3Δ0 AMN1(BY allele) HO(BY allele) HXT1-GFP::His3MX6 RGT2(I539V)	YLK2442, YFA0254, YFA0280, YFA0313	This study	RM 5' promoter indel verified by Sanger Sequencing
YFA0495	RM HO(BY) HXT1-GFP RGT2(I539V) _6	MATa his3Δ1::CloNAT leu2Δ0 ura3Δ0 AMN1(BY allele) HO(BY allele) HXT1-GFP::His3MX6 RGT2(I539V)	YLK2442, YFA0254, YFA0280, YFA0313	This study	RM 5' promoter indel verified by Sanger Sequencing
YFA0547	BY FAA4-GFP OLE1-DAmP_9	MATa his3∆1 leu2∆0 met15∆0 ura3∆0 FAA4-GFP::HIS3MX6 ole1::KanMX4(DAmP)	YFA0118	This study
YFA0548	BY FAA4-GFP OLE1-DAmP_10	MATa his3∆1 leu2∆0 met15∆0 ura3∆0 FAA4-GFP::HIS3MX6 ole1::KanMX4(DAmP)	YFA0118	This study
YFA0549	BY FAA4-GFP OLE1-DAmP_19	MATa his3∆1 leu2∆0 met15∆0 ura3∆0 FAA4-GFP::HIS3MX6 ole1::KanMX4(DAmP)	YFA0118	This study
YFA0550	BY FAA4-GFP OLE1-DAmP_24	MATa his3∆1 leu2∆0 met15∆0 ura3∆0 FAA4-GFP::HIS3MX6 ole1::KanMX4(DAmP)	YFA0118	This study
YFA0551	RM HO(BY) FAA4-GFP OLE1-DAmP_3	MATa his3Δ1::CloNAT leu2Δ0 ura3Δ0 AMN1(BY allele) HO(BY allele) FAA4-GFP::HIS3MX6 ole1::KanMX4(DAmP)	YLK2442, YFA0254, YFA0266	This study
YFA0552	RM HO(BY) FAA4-GFP OLE1-DAmP_4	MATa his3Δ1::CloNAT leu2Δ0 ura3Δ0 AMN1(BY allele) HO(BY allele) FAA4-GFP::HIS3MX6 ole1::KanMX4(DAmP)	YLK2442, YFA0254, YFA0266	This study
YFA0553	RM HO(BY) FAA4-GFP OLE1-DAmP_13	MATa his3Δ1::CloNAT leu2Δ0 ura3Δ0 AMN1(BY allele) HO(BY allele) FAA4-GFP::HIS3MX6 ole1::KanMX4(DAmP)	YLK2442, YFA0254, YFA0266	This study
YFA0554	RM HO(BY) FAA4-GFP OLE1-DAmP_20	MATa his3Δ1::CloNAT leu2Δ0 ura3Δ0 AMN1(BY allele) HO(BY allele) FAA4-GFP::HIS3MX6 ole1::KanMX4(DAmP)	YLK2442, YFA0254, YFA0266	This study
YFA0634	BY HXT1-GFP RGT2 RGT2(RM:I539V)_1	MATa his3∆1 leu2∆0 met15∆0 ura3∆0 HXT1-GFP::HIS3MX6 RGT2(RM:V539I)	YFA0129, YFA0277, YFA0308	This study	BY 5' promoter indel verified by Sanger Sequencing
YFA0635	BY HXT1-GFP RGT2 RGT2(RM:I539V)_2	MATa his3∆1 leu2∆0 met15∆0 ura3∆0 HXT1-GFP::HIS3MX6 RGT2(RM:V539I)	YFA0129, YFA0277, YFA0308	This study	RM 5' promoter indel verified by Sanger Sequencing
YFA0636	BY HXT1-GFP RGT2 RGT2(RM:I539V)_3	MATa his3∆1 leu2∆0 met15∆0 ura3∆0 HXT1-GFP::HIS3MX6 RGT2(RM:V539I)	YFA0129, YFA0277, YFA0308	This study	BY 5' promoter indel verified by Sanger Sequencing
YFA0637	BY HXT1-GFP RGT2 RGT2(RM:I539V)_4	MATa his3∆1 leu2∆0 met15∆0 ura3∆0 HXT1-GFP::HIS3MX6 RGT2(RM:V539I)	YFA0129, YFA0277, YFA0308	This study	RM 5' promoter indel verified by Sanger Sequencing
YFA0667	BY FAA4-GFP OLE1-DAmP and HphMX at -844_6	MATa his3∆1 leu2∆0 met15∆0 ura3∆0 FAA4-GFP::HIS3MX6 ole1::KanMX4(DAmP) and HphMX at position -844	YFA0118, YFA0547	This study
YFA0668	BY FAA4-GFP OLE1-DAmP and HphMX at -844_8	MATa his3∆1 leu2∆0 met15∆0 ura3∆0 FAA4-GFP::HIS3MX6 ole1::KanMX4(DAmP) and HphMX at position -844	YFA0118, YFA0547	This study
YFA0669	BY FAA4-GFP OLE1-DAmP and HphMX at -844_15	MATa his3∆1 leu2∆0 met15∆0 ura3∆0 FAA4-GFP::HIS3MX6 ole1::KanMX4(DAmP) and HphMX at position -844	YFA0118, YFA0547	This study
YFA0670	RM HO(BY) FAA4-GFP OLE1-DAmP and HphMX at -844_7	MATa his3Δ1::CloNAT leu2Δ0 ura3Δ0 AMN1(BY allele) HO(BY allele) FAA4-GFP::HIS3MX6 ole1::KanMX4(DAmP)	YLK2442, YFA0254, YFA0266, YFA0551	This study
YFA0671	RM HO(BY) FAA4-GFP OLE1-DAmP and HphMX at -844_10	MATa his3Δ1::CloNAT leu2Δ0 ura3Δ0 AMN1(BY allele) HO(BY allele) FAA4-GFP::HIS3MX6 ole1::KanMX4(DAmP)	YLK2442, YFA0254, YFA0266, YFA0551	This study
YFA0672	BY FAA4-GFP OLE1(L304M)_3	MATa his3∆1 leu2∆0 met15∆0 ura3∆0 FAA4-GFP::HIS3MX6 OLE1(L304M)	YFA0118, YFA0547	This study	ORF variant verified by NcoI digestion and Sanger sequening
YFA0673	BY FAA4-GFP OLE1(L304M) _5	MATa his3∆1 leu2∆0 met15∆0 ura3∆0 FAA4-GFP::HIS3MX6 OLE1(L304M)	YFA0118, YFA0547	This study	ORF variant verified by NcoI digestion and Sanger sequening
YFA0674	BY FAA4-GFP OLE1(L304M) _10	MATa his3∆1 leu2∆0 met15∆0 ura3∆0 FAA4-GFP::HIS3MX6 OLE1(L304M)	YFA0118, YFA0547	This study	ORF variant verified by NcoI digestion and Sanger sequening
YFA0675	BY FAA4-GFP OLE1(L304M) _21	MATa his3∆1 leu2∆0 met15∆0 ura3∆0 FAA4-GFP::HIS3MX6 OLE1(L304M)	YFA0118, YFA0547	This study	ORF variant verified by NcoI digestion and Sanger sequening
YFA0691	BY FAA4-GFP_3	MATa his3∆1 leu2∆0 met15∆0 ura3∆0 FAA4-GFP::HIS3MX6	NA	Leonid Kruglyak, GFP collection	isolate from GFP-tagged collection
YFA0692	BY FAA4-GFP_4	MATa his3∆1 leu2∆0 met15∆0 ura3∆0 FAA4-GFP::HIS3MX7	NA	Leonid Kruglyak, GFP collection	isolate from GFP-tagged collection
YFA0697	RM HO(BY) OLE1-DAmP_5	MATa his3Δ1::CloNAT leu2Δ0 ura3Δ0 AMN1(BY allele) HO(BY allele) ole1::KanMX4(DAmP) and HphMX at position -844	YLK2442, YFA0254	This study
YFA0703	RM HO(BY) OLE1-DAmP and HphMX at -844_2	MATa his3Δ1::CloNAT leu2Δ0 ura3Δ0 AMN1(BY allele) HO(BY allele) ole1::KanMX4(DAmP) and HphMX at position -844	YLK2442, YFA0254, YFA0697	This study
YFA0711	BY FAA4-GFP OLE1(FAR-RM)_4	MATa his3∆1 leu2∆0 met15∆0 ura3∆0 FAA4-GFP::HIS3MX6 OLE1(FAR-RM)	YFA0118, YFA0547, YFA0667	This study
YFA0712	BY FAA4-GFP OLE1(FAR-RM)_5	MATa his3∆1 leu2∆0 met15∆0 ura3∆0 FAA4-GFP::HIS3MX6 OLE1(FAR-RM)	YFA0118, YFA0547, YFA0667	This study	promoter variants verified by Sanger sequencing
YFA0713	BY FAA4-GFP OLE1(FAR-RM)_7	MATa his3∆1 leu2∆0 met15∆0 ura3∆0 FAA4-GFP::HIS3MX6 OLE1(FAR-RM)	YFA0118, YFA0547, YFA0667	This study	promoter variants verified by Sanger sequencing
YFA0714	BY FAA4-GFP OLE1(FAR-RM)_9	MATa his3∆1 leu2∆0 met15∆0 ura3∆0 FAA4-GFP::HIS3MX6 OLE1(FAR-RM)	YFA0118, YFA0547, YFA0667	This study	promoter variants verified by Sanger sequencing
YFA0715	BY FAA4-GFP OLE1(FAR-RM)_10	MATa his3∆1 leu2∆0 met15∆0 ura3∆0 FAA4-GFP::HIS3MX6 OLE1(FAR-RM)	YFA0118, YFA0547, YFA0667	This study	promoter variants verified by Sanger sequencing
YFA0716	BY FAA4-GFP OLE1(FAR-RM)_12	MATa his3∆1 leu2∆0 met15∆0 ura3∆0 FAA4-GFP::HIS3MX6 OLE1(FAR-RM)	YFA0118, YFA0547, YFA0667	This study	promoter variants verified by Sanger sequencing
YFA0757	BY FAA4-GFP OLE1(promoter-RM) _1	MATa his3∆1 leu2∆0 met15∆0 ura3∆0 FAA4-GFP::HIS3MX6 OLE1(promoter-RM)	YFA0118, YFA0547, YFA0667	This study
YFA0758	BY FAA4-GFP OLE1(promoter-RM) _2	MATa his3∆1 leu2∆0 met15∆0 ura3∆0 FAA4-GFP::HIS3MX6 OLE1(promoter-RM)	YFA0118, YFA0547, YFA0667	This study
YFA0759	BY FAA4-GFP OLE1(promoter-RM) _3	MATa his3∆1 leu2∆0 met15∆0 ura3∆0 FAA4-GFP::HIS3MX6 OLE1(promoter-RM)	YFA0118, YFA0547, YFA0667	This study
YFA0760	BY FAA4-GFP OLE1(promoter-RM) _4	MATa his3∆1 leu2∆0 met15∆0 ura3∆0 FAA4-GFP::HIS3MX6 OLE1(promoter-RM)	YFA0118, YFA0547, YFA0667	This study
YFA0761	BY FAA4-GFP OLE1(promoter-RM) _5	MATa his3∆1 leu2∆0 met15∆0 ura3∆0 FAA4-GFP::HIS3MX6 OLE1(promoter-RM)	YFA0118, YFA0547, YFA0667	This study
YFA0762	BY FAA4-GFP OLE1(promoter-RM) _6	MATa his3∆1 leu2∆0 met15∆0 ura3∆0 FAA4-GFP::HIS3MX6 OLE1(promoter-RM)	YFA0118, YFA0547, YFA0667	This study
YFA0771	BY FAA4-GFP OLE1(RM:FAR-BY)_1	MATa his3∆1 leu2∆0 met15∆0 ura3∆0 FAA4-GFP::HIS3MX6 OLE1(RM:FAR-BY)	YFA0118, YFA0547, YFA0667	This study	ORF variant verified by NcoI digestion
YFA0772	BY FAA4-GFP OLE1(RM:FAR-BY)_2	MATa his3∆1 leu2∆0 met15∆0 ura3∆0 FAA4-GFP::HIS3MX6 OLE1(RM:FAR-BY)	YFA0118, YFA0547, YFA0667	This study	ORF variant verfied by lack of NcoI digestion
YFA0773	BY FAA4-GFP OLE1(RM:FAR-BY)_3	MATa his3∆1 leu2∆0 met15∆0 ura3∆0 FAA4-GFP::HIS3MX6 OLE1(RM:FAR-BY)	YFA0118, YFA0547, YFA0667	This study	ORF variant verified by NcoI digestion
YFA0774	BY FAA4-GFP OLE1(RM:FAR-BY)_4	MATa his3∆1 leu2∆0 met15∆0 ura3∆0 FAA4-GFP::HIS3MX6 OLE1(RM:FAR-BY)	YFA0118, YFA0547, YFA0667	This study	ORF variant verified by NcoI digestion
YFA0775	BY FAA4-GFP OLE1(RM:FAR-BY)_5	MATa his3∆1 leu2∆0 met15∆0 ura3∆0 FAA4-GFP::HIS3MX6 OLE1(RM:FAR-BY)	YFA0118, YFA0547, YFA0667	This study	ORF variant verified by NcoI digestion
YFA0776	BY FAA4-GFP OLE1(RM:FAR-BY)_6	MATa his3∆1 leu2∆0 met15∆0 ura3∆0 FAA4-GFP::HIS3MX6 OLE1(RM:FAR-BY)	YFA0118, YFA0547, YFA0667	This study	ORF variant verified by NcoI digestion
YFA0802	BY FAA4-GFP OLE1(RM)_2	MATa his3∆1 leu2∆0 met15∆0 ura3∆0 FAA4-GFP::HIS3MX6 OLE1(RM)	YFA0118, YFA0547, YFA0667	This study	promoter variants verified by Sanger sequencing, ORF variant verified by NcoI digestion
YFA0803	BY FAA4-GFP OLE1(RM)_3	MATa his3∆1 leu2∆0 met15∆0 ura3∆0 FAA4-GFP::HIS3MX6 OLE1(RM)	YFA0118, YFA0547, YFA0667	This study	promoter variants verified by Sanger sequencing, ORF variant verified by NcoI digestion
YFA0804	BY FAA4-GFP OLE1(RM)_5	MATa his3∆1 leu2∆0 met15∆0 ura3∆0 FAA4-GFP::HIS3MX6 OLE1(RM)	YFA0118, YFA0547, YFA0667	This study	promoter variants verified by Sanger sequencing, ORF variant verified by NcoI digestion
YFA0805	BY FAA4-GFP OLE1(RM)_6	MATa his3∆1 leu2∆0 met15∆0 ura3∆0 FAA4-GFP::HIS3MX6 OLE1(RM)	YFA0118, YFA0547, YFA0667	This study	promoter variants verified by Sanger sequencing, ORF variant verified by NcoI digestion
YFA0806	BY FAA4-GFP OLE1(RM)_8	MATa his3∆1 leu2∆0 met15∆0 ura3∆0 FAA4-GFP::HIS3MX6 OLE1(RM)	YFA0118, YFA0547, YFA0667	This study	promoter variants verified by Sanger sequencing, ORF variant verified by NcoI digestion
YFA0807	BY FAA4-GFP OLE1(RM)_9	MATa his3∆1 leu2∆0 met15∆0 ura3∆0 FAA4-GFP::HIS3MX6 OLE1(RM)	YFA0118, YFA0547, YFA0667	This study	promoter variants verified by Sanger sequencing, ORF variant verified by NcoI digestion
YFA0808	BY FAA4-GFP OLE1(RM)_11	MATa his3∆1 leu2∆0 met15∆0 ura3∆0 FAA4-GFP::HIS3MX6 OLE1(RM)	YFA0118, YFA0547, YFA0667	This study	promoter variants verified by Sanger sequencing, ORF variant verified by NcoI digestion
YFA0809	BY FAA4-GFP OLE1(RM)_12	MATa his3∆1 leu2∆0 met15∆0 ura3∆0 FAA4-GFP::HIS3MX6 OLE1(RM)	YFA0118, YFA0547, YFA0667	This study	promoter variants verified by Sanger sequencing, ORF variant verified by NcoI digestion
YFA0890	RM ACB1-GFP OLE1-DAmP and HphMX at -844_1	MATa his3Δ1::CloNAT leu2Δ0 ura3Δ0 AMN1(BY allele) HO(BY allele) ACB1-GFP::HIS3MX6 ole1::KanMX4(DAmP) and HphMX at position -844	YLK2442, YFA0254, YFA0697, YFA0703	This study
YFA0894	RM ACB1-GFP OLE1(FAR-BY)_1	MATa his3Δ1::CloNAT leu2Δ0 ura3Δ0 AMN1(BY allele) HO(BY allele) ACB1-GFP::HIS3MX6 OLE1(FAR-BY)	YLK2442, YFA0254, YFA0697, YFA0703, YFA0890	This study	promoter variants verified by Sanger sequencing
YFA0897	BY4741 FAA4-GFP back to WT_2	MATa his3∆1 leu2∆0 met15∆0 ura3∆0	YFA0118	This study
YFA0902	BY rgt2∆::KanMX_1	MATa his3∆1 leu2∆0 met15∆0 ura3∆0 rgt2∆::KanMX4	YFA0118, YFA0897	This study
YFA0907	BY OAF1(L63S) _4	MATa his3∆1 leu2∆0 met15∆0 ura3∆0 OAF1(L63S)	YFA0118, YFA0194, YFA0260	This study
YFA0914	BY OLE1(FAR-RM)_2	MATa his3∆1 leu2∆0 met15∆0 ura3∆0 OLE1(FAR-RM)	YFA0118, YFA0547, YFA0667, YFA0713	This study
YFA0919	RM OLE1(FAR-BY)_1	MATa his3Δ1::CloNAT leu2Δ0 ura3Δ0 AMN1(BY allele) HO(BY allele) OLE1(FAR-BY)	YLK2442, YFA0254, YFA0697, YFA0703, YFA0890, YFA0894	This study
YFA0922	BY RGT2(V539I)_1	MATa his3∆1 leu2∆0 met15∆0 ura3∆0 RGT2(V539I)	YFA0118, YFA0897, YFA0902	This study
YFA0954	BY HO::pACT1_Z3EV_NATMX_1	MATa his3∆1 leu2∆0 met15∆0 ura3∆0 ho::pACT1-Z3EV-NATMX	YFA0118, YFA0897	This study
YFA0983	BY HO::pACT1_Z3EV_NATMX FAA4-GFP_1	MATa his3∆1 leu2∆0 met15∆0 ura3∆0 ho::pACT1-Z3EV-NATMX FAA4-GFP::HIS3MX6	YFA0118, YFA0897, YFA0954	This study
YFA0987	BY HO::pACT1_Z3EV_NATMX ACB1-GFP_1	MATa his3∆1 leu2∆0 met15∆0 ura3∆0 ho::pACT1-Z3EV-NATMX ACB1-GFP::HIS3MX6	YFA0118, YFA0897, YFA0954	This study
YFA0991	BY HO::pACT1_Z3EV_NATMX ACB1-GFP Z3EVpOLE1_10	MATa his3∆1 leu2∆0 met15∆0 ura3∆0 ho::pACT1-Z3EV-NATMX KANMX::Z3EVpOLE1 ACB1-GFP::HIS3MX6	YFA0118, YFA0897, YFA0954, YFA0987	This study
YFA0993	BY4741	MATa his3∆1 leu2∆0 met15∆0 ura3∆0	NA	ATCC 201388
YFA0994	BY HO::pACT1_Z3EV_Z3EVpOLE1 FAA4-GFP_1	MATa his3∆1 leu2∆0 met15∆0 ura3∆0 ho::pACT1-Z3EV-NATMX KANMX::Z3EVpOLE1 FAA4-GFP::HIS3MX6	YFA0118, YFA0897, YFA0954, YFA0983	This study
YFA1014	BY4741 rgt2∆::KanMX back to WT_1	MATa his3∆1 leu2∆0 met15∆0 ura3∆0	YFA0118, YFA0897, YFA0902	This study
YFA1058	RM HO(BY) FAA4-GFP OLE1(FAR-BY)_1	MATa his3Δ1::CloNAT leu2Δ0 ura3Δ0 AMN1(BY allele) HO(BY allele) FAA4-GFP::HIS3MX6 OLE1(FAR-BY)	YLK2442, YFA0254, YFA0697, YFA0703, YFA0890, YFA0894, YFA0919	This study	promoter sequence verified by sequencing (see YFA0894)
YFA1059	RM HO(BY) FAA4-GFP OLE1(FAR-BY)_2	MATa his3Δ1::CloNAT leu2Δ0 ura3Δ0 AMN1(BY allele) HO(BY allele) FAA4-GFP::HIS3MX6 OLE1(FAR-BY)	YLK2442, YFA0254, YFA0697, YFA0703, YFA0890, YFA0894, YFA0919	This study	promoter sequence verified by sequencing (see YFA0894)
YFA1060	RM HO(BY) FAA4-GFP OLE1(FAR-BY)_3	MATa his3Δ1::CloNAT leu2Δ0 ura3Δ0 AMN1(BY allele) HO(BY allele) FAA4-GFP::HIS3MX6 OLE1(FAR-BY)	YLK2442, YFA0254, YFA0697, YFA0703, YFA0890, YFA0894, YFA0919	This study	promoter sequence verified by sequencing (see YFA0894)
YFA1061	RM HO(BY) FAA4-GFP OLE1(FAR-BY)_4	MATa his3Δ1::CloNAT leu2Δ0 ura3Δ0 AMN1(BY allele) HO(BY allele) FAA4-GFP::HIS3MX6 OLE1(FAR-BY)	YLK2442, YFA0254, YFA0697, YFA0703, YFA0890, YFA0894, YFA0919	This study	promoter sequence verified by sequencing (see YFA0894)
YFA1062	RM HO(BY) FAA4-GFP OLE1(FAR-BY)_5	MATa his3Δ1::CloNAT leu2Δ0 ura3Δ0 AMN1(BY allele) HO(BY allele) FAA4-GFP::HIS3MX6 OLE1(FAR-BY)	YLK2442, YFA0254, YFA0697, YFA0703, YFA0890, YFA0894, YFA0919	This study	promoter sequence verified by sequencing (see YFA0894)
YFA1063	RM HO(BY) FAA4-GFP OLE1(FAR-BY)_6	MATa his3Δ1::CloNAT leu2Δ0 ura3Δ0 AMN1(BY allele) HO(BY allele) FAA4-GFP::HIS3MX6 OLE1(FAR-BY)	YLK2442, YFA0254, YFA0697, YFA0703, YFA0890, YFA0894, YFA0919	This study	promoter sequence verified by sequencing (see YFA0894)
YFA1064	RM HO(BY) FAA4-GFP OLE1(FAR-BY)_1a	MATa his3Δ1::CloNAT leu2Δ0 ura3Δ0 AMN1(BY allele) HO(BY allele) FAA4-GFP::HIS3MX6 OLE1(FAR-BY)	YLK2442, YFA0254, YFA0266, YFA0551, YFA0670	This study
YFA1082	BY OLE1(FAR-RM) oaf1∆::KanMX_1	MATa his3∆1 leu2∆0 met15∆0 ura3∆0 OLE1(FAR-RM) oaf1∆::KanMX4	YFA0118, YFA0547, YFA0667, YFA0713, YFA0914	This study
YFA1096	BY OLE1(FAR-RM) OAF1(L63S)_1	MATa his3∆1 leu2∆0 met15∆0 ura3∆0 OLE1(FAR-RM) OAF1(L63S)	YFA0118, YFA0547, YFA0667, YFA0713, YFA0914, YFA1082	This study
YFA1105	BY FAA4-GFP OLE1-mCherry_1	MATa his3∆1 leu2∆0 met15∆0 ura3∆0 FAA4-GFP::HIS3MX6 OLE1-mCherry::HphMX	YFA0118	This study
YFA1106	BY FAA4-GFP OLE1-mCherry_2	MATa his3∆1 leu2∆0 met15∆0 ura3∆0 FAA4-GFP::HIS3MX6 OLE1-mCherry::HphMX	YFA0118	This study
YFA1107	BY FAA4-GFP OLE1-mCherry_3	MATa his3∆1 leu2∆0 met15∆0 ura3∆0 FAA4-GFP::HIS3MX6 OLE1-mCherry::HphMX	YFA0118	This study
YFA1108	BY FAA4-GFP OLE1-mCherry_4	MATa his3∆1 leu2∆0 met15∆0 ura3∆0 FAA4-GFP::HIS3MX6 OLE1-mCherry::HphMX	YFA0118	This study
YFA1109	BY FAA4-GFP OLE1-mCherry_5	MATa his3∆1 leu2∆0 met15∆0 ura3∆0 FAA4-GFP::HIS3MX6 OLE1-mCherry::HphMX	YFA0118	This study
YFA1110	BY HO::pACT1_Z3EV FAA4-GFP Z3EVpOLE1-mCherry _3	MATa his3∆1 leu2∆0 met15∆0 ura3∆0 ho∆::pACT1-Z3EV:NATMX FAA4-GFP:HIS3MX6 KANMX:pZ3EV-OLE1-mCherry:HphMX	YFA0118, YFA0897, YFA0954, YFA0983	This study
YFA1130	BY4741 FAA4-GFP back to WT (no LEU2 plasmid)	MATa his3∆1 leu2∆0 met15∆0 ura3∆0	YFA0118, YFA0897	This study
YFA1131	BY4741 rgt2::KanMX Back to WT (no LEU2 plasmid)	MATa his3∆1 leu2∆0 met15∆0 ura3∆0	YFA0118, YFA0897, YFA0902, YFA1014	This study
YFA1132	BY OAF1(L63S) (no LEU2 plasmid)	MATa his3∆1 leu2∆0 met15∆0 ura3∆0 OAF1(L63S)	YFA0118, YFA0194, YFA0260, YFA0907	This study
YFA1133	BY OLE1(FAR-RM) (no LEU2 plasmid)	MATa his3∆1 leu2∆0 met15∆0 ura3∆0 OLE1(FAR-RM)	YFA0118, YFA0547, YFA0667, YFA0713, YFA0914	This study
YFA1134	BY RGT2(V539I) (no LEU2 plasmid)	MATa his3∆1 leu2∆0 met15∆0 ura3∆0 RGT2(V539I)	YFA0118, YFA0897, YFA0902, YFA0922	This study
YFA1140	BY FAA4-GFP OLE1(FAR-RM)-mCherry_1	MATa his3∆1 leu2∆0 met15∆0 ura3∆0 FAA4-GFP::HIS3MX6 OLE1(FAR-RM)-mCherry::HphMX	YFA0118, YFA0547, YFA0667, YFA0713	This study	OLE1(FAR_RM) promoter SNPs sequence verified in YFA0713
YFA1141	BY FAA4-GFP OLE1(FAR-RM)-mCherry_2	MATa his3∆1 leu2∆0 met15∆0 ura3∆0 FAA4-GFP::HIS3MX6 OLE1(FAR-RM)-mCherry::HphMX	YFA0118, YFA0547, YFA0667, YFA0713	This study	OLE1(FAR_RM) promoter SNPs sequence verified in YFA0714
YFA1142	BY FAA4-GFP OLE1(FAR-RM)-mCherry_3	MATa his3∆1 leu2∆0 met15∆0 ura3∆0 FAA4-GFP::HIS3MX6 OLE1(FAR-RM)-mCherry::HphMX	YFA0118, YFA0547, YFA0667, YFA0713	This study	OLE1(FAR_RM) promoter SNPs sequence verified in YFA0715
YFA1143	BY FAA4-GFP OLE1(FAR-RM)-mCherry_4	MATa his3∆1 leu2∆0 met15∆0 ura3∆0 FAA4-GFP::HIS3MX6 OLE1(FAR-RM)-mCherry::HphMX	YFA0118, YFA0547, YFA0667, YFA0713	This study	OLE1(FAR_RM) promoter SNPs sequence verified in YFA0716
YFA1144	BY FAA4-GFP OLE1(FAR-RM)-mCherry_5	MATa his3∆1 leu2∆0 met15∆0 ura3∆0 FAA4-GFP::HIS3MX6 OLE1(FAR-RM)-mCherry::HphMX	YFA0118, YFA0547, YFA0667, YFA0713	This study	OLE1(FAR_RM) promoter SNPs sequence verified in YFA0717
YFA1145	BY OLE1(FAR-RM) OAF1(L63S) FAA4-GFP_1	MATa his3∆1 leu2∆0 met15∆0 ura3∆0 FAA4-GFP:HIS3MX6 OLE1(FAR-RM) OAF1(L63S)	YFA0118, YFA0547, YFA0667, YFA0713, YFA0914, YFA1082, YFA1096	This study
YFA1146	BY OLE1(FAR-RM) OAF1(L63S) FAA4-GFP_2	MATa his3∆1 leu2∆0 met15∆0 ura3∆0 FAA4-GFP:HIS3MX6 OLE1(FAR-RM) OAF1(L63S)	YFA0118, YFA0547, YFA0667, YFA0713, YFA0914, YFA1082, YFA1096	This study
YFA1147	BY OLE1(FAR-RM) OAF1(L63S) FAA4-GFP_3	MATa his3∆1 leu2∆0 met15∆0 ura3∆0 FAA4-GFP:HIS3MX6 OLE1(FAR-RM) OAF1(L63S)	YFA0118, YFA0547, YFA0667, YFA0713, YFA0914, YFA1082, YFA1096	This study
YFA1148	BY OLE1(FAR-RM) OAF1(L63S) FAA4-GFP_4	MATa his3∆1 leu2∆0 met15∆0 ura3∆0 FAA4-GFP:HIS3MX6 OLE1(FAR-RM) OAF1(L63S)	YFA0118, YFA0547, YFA0667, YFA0713, YFA0914, YFA1082, YFA1096	This study
YFA1149	BY OLE1(FAR-RM) OAF1(L63S) FAA4-GFP_5	MATa his3∆1 leu2∆0 met15∆0 ura3∆0 FAA4-GFP:HIS3MX6 OLE1(FAR-RM) OAF1(L63S)	YFA0118, YFA0547, YFA0667, YFA0713, YFA0914, YFA1082, YFA1096	This study
