## Supplemental Table 9 for "DNA variants affecting the expression of numerous genes in *trans* have diverse mechanisms of action and evolutionary histories"

### Sheet: Plasmids
Item Name	Short name or Alias	Source
pMN9	KanMX-Z3EVpr	Scott McIsaac, 2013
pML107	pRSII425-pTDH3-Cas9-tADH1, pSNR52-3'sgRNA-tSUP4, LEU2, AmpR, 2 µ	John Wyrick (Addgene plasmid #67639)
pRS415	LEU2, CEN, AmpR	Melissa Gardner, Sikorski and Hieter, 1989
pFM689	pFA6a-mCherry-hphNT1	Jiří Hašek (Addgene plasmid #74635)
pKT0090	pFA6a–link–yEVenus–SpHIS5	Kurt Thorn (Addgene plasmid #8714)
pFA0055	gCASS5A	This study
pFA0057	gGFP	This study
pFA0123	pRS415_OLE1(BY)p_yeVenus _1	This study
pFA0126	pRS415_OLE1(RM)p_yeVenus _7	This study
pFA0139	pRS415-SDS23(BY)p_yeVenus _2	This study
pFA0141	pRS415-SDS23(RM)p_yeVenus_8	This study
pFA0143	pRS415-SDS23(BY_FAR-RM)p_yeVenus_9	This study
pFA0145	pRS415-SDS23(RM_FAR-BY)p_yeVenus _15	This study
pFA0147	pRS415-OLE1(RM_FAR-BY)p_yeVenus_17	This study
pFA0150	pRS415-OLE1(BY_FAR-RM)p_yeVenus_21	This study
pFA0109	pRS415-OLE1(BY)_1	This study
pFA0110	pRS415-OLE1(BY)_2	This study
pFA0111	pRS415-OLE1(BY)_3	This study
pFA0113	pRS415-OLE1(BY) _8	This study
pFA0165	pRS415-SDS23(BY) _1	This study
pFA0166	pRS415-SDS23(BY) _2	This study
pFA0167	pRS415-SDS23(BY) _3	This study
pFA0168	pRS415-SDS23(BY) _4	This study
pFA0169	pRS415-OLE1/SDS23 intergenic _7	This study
pFA0170	pRS415-OLE1/SDS23 intergenic _8	This study
pFA0171	pRS415-OLE1/SDS23 intergenic _9	This study
pFA0172	pRS415-OLE1/SDS23 intergenic _10	This study
