## Supplemental Table 10 for "DNA variants affecting the expression of numerous genes in *trans* have diverse mechanisms of action and evolutionary histories"

### Sheet: Sheet1
Item Name	Sequence 5'-3'
OFA0093	TTAAGGGCAAGGATATCC
OFA0094	GCTCAGCTTCTAATCCAG
OFA0095	AGAAAGTCTTGCTCGACC
OFA0106	AATGGCCTTGTTACATCCGC
OFA0107	TGTAGTTTCATACCCGGGAG
OFA0108	GGGCATTCGATGGTTTACAG
OFA0118	CTGATTTGCCAATGTGGGAC
OFA0119	TTTTAATGGTAGTTGCAGTTTTGTTATTGTAATGTGATGCTCGATGAATTCGAGCTCGTT
OFA0120	GCAGTAAGCCATCCCATATC
OFA0130	TAACAACAACGGCAGCAACG
OFA0131	TCCTGATACCAAGAAGCAGC
OFA0132	ATGCCGGTATCATCGTGTTC
OFA0133	GTCAAAGATGTCTAGCATCGG
OFA0134	AAGTCTGACAGGAGTAACGC
OFA0135	TTATCGGGAACGACAGATCC
OFA0136	CATCGTAAATATGCCGTGCC
OFA0137	CTTTCCGGCAAACTTAAGACAC
OFA0164	TAGAAGCTGAGCACTCAAGC
OFA0165	CCGATGCTAGACATCTTTGAC
OFA0166	AAGTCCGACAGGAGTAACGC
OFA0182	TTCGCAACGTGATTGCATGC
OFA0185	GATCACGGATCCCCGGGTTAATTAGTTTTAGAGCTAG
OFA0186	CTAGCTCTAAAACTAATTAACCCGGGGATCCGT
OFA0226	CGCAAGTCCTGTTTCTATGC
OFA0227	ACAAATCAGTGCCGGTAACG
OFA0235	TGCCAGGCTTGTAGGAAGTC
OFA0236	ACTTCCTACAAGCCTGGCAG
OFA0241	CAGTTGAAGACATGTGCGTC
OFA0242	ACGTAAGAGTTAGCCGTGAC
OFA0256	TGATGACCAACCATTTTACAAGAGTTTGTTTAGCAGGAAAGGTCGACGGATCCCCGGGTT
OFA0257	TGTATAAGTCATTAAAATATGCATATTGAGCTTGTTTAGTTCGATGAATTCGAGCTCGTT
OFA0258	ATCCATTGAGATCGACTCGG
OFA0259	ATTACCGACTCAACGGTGAC
OFA0260	CATAAGTGGAGAGCATCGAAC
OFA0261	AAGAAACTCAAGAGTGCGTG
OFA0262	GATAGTGTCGTGCGTCTATC
OFA0263	GACACGGAAGCAAAGTCCAT
OFA0286	GACTCTACTGATGAGTTCTATGAGG
OFA0287	CCTCATAGAACTCATCAGTAGAGTC
OFA0299	CAGTCCAATTGTACAGGATGAC
OFA0300	GTCATCCTGTACAATTGGACTG
OFA0301	CACGGAAGCAAAGTCCATAG
OFA0306	TTCGTCGACAATGCCACTG
OFA0336	CTAATATCAAGAACGCTGGAAAGTTG
OFA0337	CAACTTTCCAGCGTTCTTGATATTAG
OFA0338	CTGTGCCCTGATTACACCTTAC
OFA0339	GTAAGGTGTAATCAGGGCACAG
OFA0364	GGTATTCGTATCGCTAGCTTG
OFA0366	CCGTTATCGTTGTTTATTTCGC
OFA0367	GCGAAATAAACAACGATAACGG
OFA0382	CCGTTATCATTGTTTATTTCGC
OFA0383	GCGAAATAAACAATGATAACGG
OFA0384	TAGTAGTTCCAGAAGTTGGC
OFA0392	ATTCCGTGTTATCCAGCGTG
OFA0393	TAAGAGAGGTGAAATCTACGAAACTGGTAAGTTCTTTTAAGGTCGACGGATCCCCGGGTT
OFA0394	TTTTTTATGGTAGTTGCAGTTTTGTTATTGTAATGTGATACTCGATGAATTCGAGCTCGTT
OFA0406	CAGATAAGCGCCTTTGTTGG
OFA0407	CAGATAAGCGCCTTCGTTGG
OFA0466	ACGCTCGTAGAGGTCTATGG
OFA0519	CCGGTTTTATTCGTGTCTTTGTCATTCAACAAGCTACCTTTTGCATTAACTCCATGGCTC
OFA0521	GATGATATCGCTAAGTTTATAGTCATCTGTGAAATTTCTCGGTCGACGGATCCCCGGGTT
OFA0522	CGCCCGGCAAATGAAATGAAAAATGGGTGATGGAGAAACCTCGATGAATTCGAGCTCGTT
OFA0534	GTCCCACATTGGCAAATCAG
OFA0535	TAAGGGTGAGCATGACTGTG
OFA0545	CAGCAGTGGCATTGTCGAC
OFA0548	CATTGCCCTTGTTGATCAACTGATTGCCAAGTACTCCTCTGGTCGACGGATCCCCGGGTT
OFA0549	TAGGCCAAAACTCCTTACATGGAGCTAGTATACCCCTTTTTCGATGAATTCGAGCTCGTT
OFA0550	CCAACAAAGGCGCTTATCTG
OFA0551	CCAACGAAGGCGCTTATCTG
OFA0552	GATCCCCGGGTTAATTAACAGTAAGTTTTAGAGCTAG
OFA0553	CTAGCTCTAAAACTTACTGTTAATTAACCCGGG
OFA0556	TCTCGGCGTAAATTACATGC
OFA0569	GGTACCAGAAATGATACTGAAATCAAC
OFA0570	GTTGATTTCAGTATCATTTCTGGTACC
OFA0590	AGCAAGCCACTGTAGGTGAC
OFA0619	AATAAAGGTGATATTTGATCTTTACCGTTTAGTTCCAACGTAAAATTGTGCCTTTGGACTTAAAATGGCGTCCGCCTCTACCTTGCAGAC
OFA0620	CTTTTTATAATTGGCGGAACTTCTCTTGTTTTGTGACCACTTCGACAATATGACAAAACATTCTGTGAAGGACATGGAGGCCCAGAATAC
OFA0641	ATATGGATCCTAAGGGTGAGCATGACTGTG
OFA0676	GTGATCATATTATAAACAGCACTAAAACATTACAACAAAGCGCACTTAACTTCGCATCTG
OFA0677	GTCGTCAATCAATTCAATAGTAGTTCCAGAAGTTGGCATTATAGTTTTTTCTCCTTGACG
OFA0724	CACCTTTAGACATCTTTGTTGTAATGTTTTAGTGCTG
OFA0725	CATTACAACAAAGATGTCTAAAGGTGAAGAATTATTCAC
OFA0744	GACTGTCAAGGAGGGTATTCTG
OFA0761	AGCTGTGGGCATGATATTCC
OFA0769	GCAGACGATCCAAATTGGAC
OFA0770	CCCACCCAATGTCTAAAGGTGAAGAATTATTCAC
OFA0771	CTTCACCTTTAGACATTGGGTGGGTCTTGCTG
OFA0772	ATGCAAGCTTGATTAGCGGATATGTAGTTCCAGTC
OFA0788	TAGTAAGAGAGGTGAAATCTACGAAACTGGTAAGTTCTTTCTTCGTACGCTGCAGGTCGA
