## Supplemental Table 11 for "DNA variants affecting the expression of numerous genes in *trans* have diverse mechanisms of action and evolutionary histories"

### Sheet: Strains
Item Name	Short Name	Fragment name	Frg. 1 oligo fwd	Frg. 1 oligo rev	Frg. 1 template	Frg. 2 oligo fwd	Frg. 2 oligo rev	Frg. 2 template	Frg. 3 oligo fwd	Frg. 3 oligo rev	Frg. 3 template	Fusion oligo fwd	Fusion oligo rev
YFA0194	BY FAA4-GFP oaf1∆::KanMX _1	oaf1∆::KanMX4	OFA0093	OFA0095	YFA0186
YFA0195	BY FAA4-GFP oaf1∆::KanMX _7	oaf1∆::KanMX4	OFA0093	OFA0095	YFA0186
YFA0227	BY FAA4-GFP oaf1∆::KanMX _3b	oaf1∆::KanMX4	OFA0093	OFA0095	YFA0186
YFA0228	BY FAA4-GFP oaf1∆::KanMX _8b	oaf1∆::KanMX4	OFA0093	OFA0095	YFA0186
YFA0239	BY FAA4-GFP OAF1(Chimera A) _1	OAF1(Chimera A)	OFA0130	OFA0165	RM (YLK1950)	OFA0133	OFA0137	BY (YLK1879)				OFA0093	OFA0095
YFA0240	BY FAA4-GFP OAF1(Chimera A) _2	OAF1(Chimera A)	OFA0130	OFA0165	RM (YLK1950)	OFA0133	OFA0137	BY (YLK1879)				OFA0093	OFA0095
YFA0241	BY FAA4-GFP OAF1(Chimera A) _3	OAF1(Chimera A)	OFA0130	OFA0165	RM (YLK1950)	OFA0133	OFA0137	BY (YLK1879)				OFA0093	OFA0095
YFA0242	BY FAA4-GFP OAF1(Chimera A)_4	OAF1(Chimera A)	OFA0130	OFA0165	RM (YLK1950)	OFA0133	OFA0137	BY (YLK1879)				OFA0093	OFA0095
YFA0243	BY FAA4-GFP OAF1(Chimera A)_5	OAF1(Chimera A)	OFA0130	OFA0165	RM (YLK1950)	OFA0133	OFA0137	BY (YLK1879)				OFA0093	OFA0095
YFA0244	BY FAA4-GFP OAF1(Chimera B)_2	OAF1(Chimera B)	OFA0130	OFA0165	BY (YLK1879)	OFA0133	OFA0137	RM (YLK1950)				OFA0093	OFA0095
YFA0245	BY FAA4-GFP OAF1(Chimera B)_6	OAF1(Chimera B)	OFA0130	OFA0165	BY (YLK1879)	OFA0133	OFA0137	RM (YLK1950)				OFA0093	OFA0095
YFA0246	BY FAA4-GFP OAF1(Chimera B)_8	OAF1(Chimera B)	OFA0130	OFA0165	BY (YLK1879)	OFA0133	OFA0137	RM (YLK1950)				OFA0093	OFA0095
YFA0247	BY FAA4-GFP OAF1(Chimera B)_9	OAF1(Chimera B)	OFA0130	OFA0165	BY (YLK1879)	OFA0133	OFA0137	RM (YLK1950)				OFA0093	OFA0095
YFA0248	BY FAA4-GFP OAF1(Chimera B)_10	OAF1(Chimera B)	OFA0130	OFA0165	BY (YLK1879)	OFA0133	OFA0137	RM (YLK1950)				OFA0093	OFA0095
YFA0254	RM HO(BY) _2	HO(BY)	OFA0226	OFA0227	BY (YLK1879)
YFA0256	BY FAA4-GFP OAF1(RM)_1	OAF1(RM)	OFA0093	OFA0095	RM (YLK1950)
YFA0257	BY FAA4-GFP OAF1(RM)_2	OAF1(RM)	OFA0093	OFA0095	RM (YLK1950)
YFA0258	BY FAA4-GFP OAF1(RM)_3	OAF1(RM)	OFA0093	OFA0095	RM (YLK1950)
YFA0259	BY FAA4-GFP OAF1(RM)_4	OAF1(RM)	OFA0093	OFA0095	RM (YLK1950)
YFA0260	BY FAA4-GFP OAF1(L63S) _10	OAF1(L63S)	OFA0130	OFA0236	RM (YLK1950)	OFA0235	OFA0137	BY (YLK1879)				OFA0093	OFA0095
YFA0261	BY FAA4-GFP OAF1(L63S) _11	OAF1(L63S)	OFA0130	OFA0236	RM (YLK1950)	OFA0235	OFA0137	BY (YLK1879)				OFA0093	OFA0095
YFA0262	BY FAA4-GFP OAF1(L63S) _12	OAF1(L63S)	OFA0130	OFA0236	RM (YLK1950)	OFA0235	OFA0137	BY (YLK1879)				OFA0093	OFA0095
YFA0263	BY FAA4-GFP OAF1(L63S) _13	OAF1(L63S)	OFA0130	OFA0236	RM (YLK1950)	OFA0235	OFA0137	BY (YLK1879)				OFA0093	OFA0095
YFA0264	BY FAA4-GFP OAF1(L63S) _16	OAF1(L63S)	OFA0130	OFA0236	RM (YLK1950)	OFA0235	OFA0137	BY (YLK1879)				OFA0093	OFA0095
NA	BY FAA4-GFP OAF1(I184T)_5	OAF1(I184T)	OFA0130	OFA0570	BY (YLK1879)	OFA0569	OFA0137	BY (YLK1879)				OFA0093	OFA0095
NA	BY FAA4-GFP OAF1(I184T)_7	OAF1(I184T)	OFA0130	OFA0570	BY (YLK1879)	OFA0569	OFA0137	BY (YLK1879)				OFA0093	OFA0095
NA	BY FAA4-GFP OAF1(I184T)_8	OAF1(I184T)	OFA0130	OFA0570	BY (YLK1879)	OFA0569	OFA0137	BY (YLK1879)				OFA0093	OFA0095
NA	BY FAA4-GFP OAF1(I184T)_9	OAF1(I184T)	OFA0130	OFA0570	BY (YLK1879)	OFA0569	OFA0137	BY (YLK1879)				OFA0093	OFA0095
NA	BY FAA4-GFP OAF1(I184T)_10	OAF1(I184T)	OFA0130	OFA0570	BY (YLK1879)	OFA0569	OFA0137	BY (YLK1879)				OFA0093	OFA0095
YFA0265	RM HO(BY) FAA4-GFP_1	FAA4-GFP::HIS3MX6	OFA0106	OFA0107	YFA0118
YFA0266	RM HO(BY) FAA4-GFP_5	FAA4-GFP::HIS3MX6	OFA0106	OFA0107	YFA0118
YFA0267	RM HO(BY) FAA4-GFP_7	FAA4-GFP::HIS3MX6	OFA0106	OFA0107	YFA0118
YFA0268	RM HO(BY) FAA4-GFP_8	FAA4-GFP::HIS3MX6	OFA0106	OFA0107	YFA0118
YFA0271	RM HO(BY) FAA4-GFP oaf1∆::KanMX_3	oaf1∆::KanMX4	OFA0093	OFA0095	YFA0186
YFA0272	RM HO(BY) FAA4-GFP oaf1∆::KanMX_5	oaf1∆::KanMX4	OFA0093	OFA0095	YFA0186
YFA0273	RM HO(BY) FAA4-GFP oaf1∆::KanMX_6	oaf1∆::KanMX4	OFA0093	OFA0095	YFA0186
YFA0274	RM HO(BY) FAA4-GFP oaf1∆::KanMX_9	oaf1∆::KanMX4	OFA0093	OFA0095	YFA0186
YFA0275	BY HXT1-GFP_5	HXT1-GFP::HIS3MX6	OFA0256	OFA0257	YFA0118
YFA0276	BY HXT1-GFP_6	HXT1-GFP::HIS3MX6	OFA0256	OFA0257	YFA0118
YFA0277	BY HXT1-GFP_7	HXT1-GFP::HIS3MX6	OFA0256	OFA0257	YFA0118
YFA0278	BY HXT1-GFP_9	HXT1-GFP::HIS3MX6	OFA0256	OFA0257	YFA0118
YFA0279	RM HO(BY) HXT1-GFP_8	HXT1-GFP::HIS3MX6	OFA0256	OFA0257	YFA0118
YFA0280	RM HO(BY) HXT1-GFP_10	HXT1-GFP::HIS3MX6	OFA0256	OFA0257	YFA0118
YFA0281	RM HO(BY) HXT1-GFP_16	HXT1-GFP::HIS3MX6	OFA0256	OFA0257	YFA0118
YFA0294	RM HO(BY) FAA4-GFP OAF1(BY)_1	OAF1(BY)	OFA0093	OFA0095	BY (YLK1879)
YFA0295	RM HO(BY) FAA4-GFP OAF1(BY)_3	OAF1(BY)	OFA0093	OFA0095	BY (YLK1879)
YFA0296	RM HO(BY) FAA4-GFP OAF1(BY)_5	OAF1(BY)	OFA0093	OFA0095	BY (YLK1879)
YFA0297	RM HO(BY) FAA4-GFP OAF1(BY:L63S)_1	OAF1(BY:L63S)	OFA0130	OFA0236	RM (YLK1950)	OFA0235	OFA0137	BY (YLK1879)				OFA0093	OFA0095
YFA0298	RM HO(BY) FAA4-GFP OAF1(BY:L63S)_2	OAF1(BY:L63S)	OFA0130	OFA0236	RM (YLK1950)	OFA0235	OFA0137	BY (YLK1879)				OFA0093	OFA0095
YFA0299	RM HO(BY) FAA4-GFP OAF1(BY:L63S)_3	OAF1(BY:L63S)	OFA0130	OFA0236	RM (YLK1950)	OFA0235	OFA0137	BY (YLK1879)				OFA0093	OFA0095
YFA0300	RM HO(BY) FAA4-GFP OAF1(S63L)_2	OAF1(S63L)	OFA0130	OFA0236	BY (YLK1879)	OFA0235	OFA0137	RM (YLK1950)				OFA0093	OFA0095
YFA0301	RM HO(BY) FAA4-GFP OAF1(S63L)_4	OAF1(S63L)	OFA0130	OFA0236	BY (YLK1879)	OFA0235	OFA0137	RM (YLK1950)				OFA0093	OFA0095
YFA0302	RM HO(BY) FAA4-GFP OAF1(S63L)_5	OAF1(S63L)	OFA0130	OFA0236	BY (YLK1879)	OFA0235	OFA0137	RM (YLK1950)				OFA0093	OFA0095
YFA0303	RM HO(BY) FAA4-GFP OAF1(S63L)_6	OAF1(S63L)	OFA0130	OFA0236	BY (YLK1879)	OFA0235	OFA0137	RM (YLK1950)				OFA0093	OFA0095
YFA0307	BY HXT1-GFP rgt2∆::KanMX_2	rgt2∆::KanMX4	OFA0260	OFA0261	YFA0269
YFA0308	BY HXT1-GFP rgt2∆::KanMX_4	rgt2∆::KanMX4	OFA0260	OFA0261	YFA0269
YFA0309	BY HXT1-GFP rgt2∆::KanMX_6	rgt2∆::KanMX4	OFA0260	OFA0261	YFA0269
YFA0310	BY HXT1-GFP rgt2∆::KanMX_8	rgt2∆::KanMX4	OFA0260	OFA0261	YFA0269
YFA0311	RM HO(BY) HXT1-GFP rgt2∆::KanMX_3	rgt2∆::KanMX4	OFA0260	OFA0261	YFA0269
YFA0312	RM HO(BY) HXT1-GFP rgt2∆::KanMX_7	rgt2∆::KanMX4	OFA0260	OFA0261	YFA0269
YFA0313	RM HO(BY) HXT1-GFP rgt2∆::KanMX_12	rgt2∆::KanMX4	OFA0260	OFA0261	YFA0269
YFA0314	RM HO(BY) HXT1-GFP rgt2∆::KanMX_13	rgt2∆::KanMX4	OFA0260	OFA0261	YFA0269
YFA0319	RM HO(BY) HXT1-GFP RGT2(BY)_2	RGT2(BY)	OFA0260	OFA0261	BY (YLK1879)
YFA0344	BY HXT1-GFP RGT2(RM)_1	RGT2(RM)	OFA0259	OFA0263	BY (YLK1879)	OFA0301	OFA0262	RM (YLK1950)				OFA0260	OFA0261
YFA0345	BY HXT1-GFP RGT2(RM)_2	RGT2(RM)	OFA0259	OFA0263	BY (YLK1879)	OFA0301	OFA0262	RM (YLK1950)				OFA0260	OFA0261
YFA0346	BY HXT1-GFP RGT2(RM)_3	RGT2(RM)	OFA0259	OFA0263	BY (YLK1879)	OFA0301	OFA0262	RM (YLK1950)				OFA0260	OFA0261
YFA0347	BY HXT1-GFP RGT2(RM)_4	RGT2(RM)	OFA0259	OFA0263	BY (YLK1879)	OFA0301	OFA0262	RM (YLK1950)				OFA0260	OFA0261
YFA0348	BY HXT1-GFP RGT2(promoter-RM)_2	RGT2(promoter-RM)	OFA0259	OFA0263	RM (YLK1950)	OFA0301	OFA0262	BY (YLK1879)				OFA0260	OFA0261
YFA0349	BY HXT1-GFP RGT2(promoter-RM)_3	RGT2(promoter-RM)	OFA0259	OFA0263	RM (YLK1950)	OFA0301	OFA0262	BY (YLK1879)				OFA0260	OFA0261
YFA0350	BY HXT1-GFP RGT2(promoter-RM)_5	RGT2(promoter-RM)	OFA0259	OFA0263	RM (YLK1950)	OFA0301	OFA0262	BY (YLK1879)				OFA0260	OFA0261
YFA0352	BY HXT1-GFP RGT2(639RM)_1	RGT2(639RM)	OFA0259	OFA0300	BY (YLK1879)	OFA0259	OFA0262	RM (YLK1950)				OFA0260	OFA0261
YFA0353	BY HXT1-GFP RGT2(639RM)_2	RGT2(639RM)	OFA0259	OFA0300	BY (YLK1879)	OFA0259	OFA0262	RM (YLK1950)				OFA0260	OFA0261
YFA0354	BY HXT1-GFP RGT2(639RM)_4	RGT2(639RM)	OFA0259	OFA0300	BY (YLK1879)	OFA0259	OFA0262	RM (YLK1950)				OFA0260	OFA0261
YFA0355	BY HXT1-GFP RGT2(639RM)_5	RGT2(639RM)	OFA0259	OFA0300	BY (YLK1879)	OFA0259	OFA0262	RM (YLK1950)				OFA0260	OFA0261
YFA0356	BY HXT1-GFP RGT2(639BY)_2	RGT2(639BY)	OFA0259	OFA0300	RM (YLK1950)	OFA0299	OFA0262	BY (YLK1879)				OFA0260	OFA0261
YFA0357	BY HXT1-GFP RGT2(639BY)_3	RGT2(639BY)	OFA0259	OFA0300	RM (YLK1950)	OFA0299	OFA0262	BY (YLK1879)				OFA0260	OFA0261
YFA0358	BY HXT1-GFP RGT2(639BY)_4	RGT2(639BY)	OFA0259	OFA0300	RM (YLK1950)	OFA0299	OFA0262	BY (YLK1879)				OFA0260	OFA0261
YFA0359	BY HXT1-GFP RGT2(639BY)_5	RGT2(639BY)	OFA0259	OFA0300	RM (YLK1950)	OFA0299	OFA0262	BY (YLK1879)				OFA0260	OFA0261
YFA0376	BY HXT1-GFP RGT2(503RM)_2	RGT2(503RM)	OFA0259	OFA0337	RM (YLK1950)	OFA0336	OFA0262	BY (YLK1879)				OFA0260	OFA0261
YFA0377	BY HXT1-GFP RGT2(503RM)_3	RGT2(503RM)	OFA0259	OFA0337	RM (YLK1950)	OFA0336	OFA0262	BY (YLK1879)				OFA0260	OFA0261
YFA0378	BY HXT1-GFP RGT2(503RM)_4	RGT2(503RM)	OFA0259	OFA0337	RM (YLK1950)	OFA0336	OFA0262	BY (YLK1879)				OFA0260	OFA0261
YFA0379	BY HXT1-GFP RGT2(503RM)_6	RGT2(503RM)	OFA0259	OFA0337	RM (YLK1950)	OFA0336	OFA0262	BY (YLK1879)				OFA0260	OFA0261
YFA0380	BY HXT1-GFP RGT2(503BY)_1	RGT2(503BY)	OFA0259	OFA0337	BY (YLK1879)	OFA0336	OFA0262	RM (YLK1950)				OFA0260	OFA0261
YFA0381	BY HXT1-GFP RGT2(503BY)_3	RGT2(503BY)	OFA0259	OFA0337	BY (YLK1879)	OFA0336	OFA0262	RM (YLK1950)				OFA0260	OFA0261
YFA0382	BY HXT1-GFP RGT2(503BY)_4	RGT2(503BY)	OFA0259	OFA0337	BY (YLK1879)	OFA0336	OFA0262	RM (YLK1950)				OFA0260	OFA0261
YFA0383	BY HXT1-GFP RGT2(503BY)_5	RGT2(503BY)	OFA0259	OFA0337	BY (YLK1879)	OFA0336	OFA0262	RM (YLK1950)				OFA0260	OFA0261
YFA0484	RM HO(BY) HXT1-GFP RGT2(BY)_2new	RGT2(BY)	OFA0260	OFA0261	BY (YLK1879)
YFA0485	RM HO(BY) HXT1-GFP RGT2(BY)_3	RGT2(BY)	OFA0260	OFA0261	BY (YLK1879)
YFA0486	RM HO(BY) HXT1-GFP RGT2(BY)_4	RGT2(BY)	OFA0260	OFA0261	BY (YLK1879)
YFA0487	RM HO(BY) HXT1-GFP RGT2(BY)_5	RGT2(BY)	OFA0260	OFA0261	BY (YLK1879)
YFA0488	BY HXT1-GFP RGT2 RGT2(V539I)_1	RGT2(V539I)	OFA0259	OFA0383	BY (YLK1879)	OFA0382	OFA0262	BY (YLK1879)				OFA0260	OFA0261
YFA0489	BY HXT1-GFP RGT2 RGT2(V539I)_2	RGT2(V539I)	OFA0259	OFA0383	BY (YLK1879)	OFA0382	OFA0262	BY (YLK1879)				OFA0260	OFA0261
YFA0490	BY HXT1-GFP RGT2 RGT2(V539I)_3	RGT2(V539I)	OFA0259	OFA0383	BY (YLK1879)	OFA0382	OFA0262	BY (YLK1879)				OFA0260	OFA0261
YFA0491	BY HXT1-GFP RGT2 RGT2(V539I)_4	RGT2(V539I)	OFA0259	OFA0383	BY (YLK1879)	OFA0382	OFA0262	BY (YLK1879)				OFA0260	OFA0261
YFA0492	RM HO(BY) HXT1-GFP RGT2(I539V)_1	RGT2(I539V)	OFA0260	OFA0367	RM (YLK1950)	OFA0366	OFA0262	RM (YLK1950)				OFA0260	OFA0261
YFA0493	RM HO(BY) HXT1-GFP RGT2(I539V) _4	RGT2(I539V)	OFA0260	OFA0367	RM (YLK1950)	OFA0366	OFA0262	RM (YLK1950)				OFA0260	OFA0261
YFA0494	RM HO(BY) HXT1-GFP RGT2(I539V) _5	RGT2(I539V)	OFA0260	OFA0367	RM (YLK1950)	OFA0366	OFA0262	RM (YLK1950)				OFA0260	OFA0261
YFA0495	RM HO(BY) HXT1-GFP RGT2(I539V) _6	RGT2(I539V)	OFA0260	OFA0367	RM (YLK1950)	OFA0366	OFA0262	RM (YLK1950)				OFA0260	OFA0261
YFA0547	BY FAA4-GFP OLE1-DAmP_9	ole1::KanMX4(DAmP)	OFA0393	OFA0394	YFA0007
YFA0548	BY FAA4-GFP OLE1-DAmP_10	ole1::KanMX4(DAmP)	OFA0393	OFA0394	YFA0007
YFA0549	BY FAA4-GFP OLE1-DAmP_19	ole1::KanMX4(DAmP)	OFA0393	OFA0394	YFA0007
YFA0550	BY FAA4-GFP OLE1-DAmP_24	ole1::KanMX4(DAmP)	OFA0393	OFA0394	YFA0007
YFA0551	RM HO(BY) FAA4-GFP OLE1-DAmP_3	ole1::KanMX4(DAmP)	OFA0393	OFA0119	YFA0007
YFA0552	RM HO(BY) FAA4-GFP OLE1-DAmP_4	ole1::KanMX4(DAmP)	OFA0393	OFA0119	YFA0007
YFA0553	RM HO(BY) FAA4-GFP OLE1-DAmP_13	ole1::KanMX4(DAmP)	OFA0393	OFA0119	YFA0007
YFA0554	RM HO(BY) FAA4-GFP OLE1-DAmP_20	ole1::KanMX4(DAmP)	OFA0393	OFA0119	YFA0007
YFA0634	BY HXT1-GFP RGT2 RGT2(RM:I539V)_1	RGT2(RM:V539I)	OFA0260	OFA0367	RM (YLK1950)	OFA0366	OFA0262	RM (YLK1950)				OFA0260	OFA0261
YFA0635	BY HXT1-GFP RGT2 RGT2(RM:I539V)_2	RGT2(RM:V539I)	OFA0260	OFA0367	RM (YLK1950)	OFA0366	OFA0262	RM (YLK1950)				OFA0260	OFA0261
YFA0636	BY HXT1-GFP RGT2 RGT2(RM:I539V)_3	RGT2(RM:V539I)	OFA0260	OFA0367	RM (YLK1950)	OFA0366	OFA0262	RM (YLK1950)				OFA0260	OFA0261
YFA0637	BY HXT1-GFP RGT2 RGT2(RM:I539V)_4	RGT2(RM:V539I)	OFA0260	OFA0367	RM (YLK1950)	OFA0366	OFA0262	RM (YLK1950)				OFA0260	OFA0261
YFA0667	BY FAA4-GFP OLE1-DAmP and HphMX at -844_6	OLE1-844::HphMX	OFA0521	OFA0522	RM (YLK1950)
YFA0668	BY FAA4-GFP OLE1-DAmP and HphMX at -844_8	OLE1-844::HphMX	OFA0521	OFA0522	RM (YLK1950)
YFA0669	BY FAA4-GFP OLE1-DAmP and HphMX at -844_15	OLE1-844::HphMX	OFA0521	OFA0522	RM (YLK1950)
YFA0670	RM HO(BY) FAA4-GFP OLE1-DAmP and HphMX at -844_7	OLE1-844::HphMX	OFA0521	OFA0522	RM (YLK1950)
YFA0671	RM HO(BY) FAA4-GFP OLE1-DAmP and HphMX at -844_10	OLE1-844::HphMX	OFA0521	OFA0522	RM (YLK1950)
YFA0672	BY FAA4-GFP OLE1(L304M)_3	OLE1(L304M)	OFA0519	OFA0120	BY (YLK1879)									long template CRISPR
YFA0673	BY FAA4-GFP OLE1(L304M) _5	OLE1(L304M)	OFA0519	OFA0120	BY (YLK1879)									long template CRISPR
YFA0674	BY FAA4-GFP OLE1(L304M) _10	OLE1(L304M)	OFA0519	OFA0120	BY (YLK1879)									long template CRISPR
YFA0675	BY FAA4-GFP OLE1(L304M) _21	OLE1(L304M)	OFA0519	OFA0120	BY (YLK1879)									long template CRISPR
YFA0697	RM HO(BY) OLE1-DAmP_5	ole1::KanMX4(DAmP)	OFA0393	OFA0119	YFA0007
YFA0703	RM HO(BY) OLE1-DAmP and HphMX at -844_2	OLE1-844::HphMX	OFA0521	OFA0522	YLK1950
YFA0711	BY FAA4-GFP OLE1(FAR-RM)_4	OLE1(FAR-RM)	OFA0392	OFA0407	BY (YLK1879)	OFA0551	OFA0535	BY (YLK1879)				OFA0364	OFA0120
YFA0712	BY FAA4-GFP OLE1(FAR-RM)_5	OLE1(FAR-RM)	OFA0392	OFA0407	BY (YLK1879)	OFA0551	OFA0535	BY (YLK1879)				OFA0364	OFA0120
YFA0713	BY FAA4-GFP OLE1(FAR-RM)_7	OLE1(FAR-RM)	OFA0392	OFA0407	BY (YLK1879)	OFA0551	OFA0535	BY (YLK1879)				OFA0364	OFA0120
YFA0714	BY FAA4-GFP OLE1(FAR-RM)_9	OLE1(FAR-RM)	OFA0392	OFA0407	BY (YLK1879)	OFA0551	OFA0535	BY (YLK1879)				OFA0364	OFA0120
YFA0715	BY FAA4-GFP OLE1(FAR-RM)_10	OLE1(FAR-RM)	OFA0392	OFA0407	BY (YLK1879)	OFA0551	OFA0535	BY (YLK1879)				OFA0364	OFA0120
YFA0716	BY FAA4-GFP OLE1(FAR-RM)_12	OLE1(FAR-RM)	OFA0392	OFA0407	BY (YLK1879)	OFA0551	OFA0535	BY (YLK1879)				OFA0364	OFA0120
YFA0757	BY FAA4-GFP OLE1(promoter-RM) _1	OLE1(promoter-RM)	OFA0392	OFA0306	RM (YLK1950)	OFA0545	OFA0120	BY (YLK1879)				OFA0364	OFA0120
YFA0758	BY FAA4-GFP OLE1(promoter-RM) _2	OLE1(promoter-RM)	OFA0392	OFA0306	RM (YLK1950)	OFA0545	OFA0120	BY (YLK1879)				OFA0364	OFA0120
YFA0759	BY FAA4-GFP OLE1(promoter-RM) _3	OLE1(promoter-RM)	OFA0392	OFA0306	RM (YLK1950)	OFA0545	OFA0120	BY (YLK1879)				OFA0364	OFA0120
YFA0760	BY FAA4-GFP OLE1(promoter-RM) _4	OLE1(promoter-RM)	OFA0392	OFA0306	RM (YLK1950)	OFA0545	OFA0120	BY (YLK1879)				OFA0364	OFA0120
YFA0761	BY FAA4-GFP OLE1(promoter-RM) _5	OLE1(promoter-RM)	OFA0392	OFA0306	RM (YLK1950)	OFA0545	OFA0120	BY (YLK1879)				OFA0364	OFA0120
YFA0762	BY FAA4-GFP OLE1(promoter-RM) _6	OLE1(promoter-RM)	OFA0392	OFA0306	RM (YLK1950)	OFA0545	OFA0120	BY (YLK1879)				OFA0364	OFA0120
YFA0771	BY FAA4-GFP OLE1(RM:FAR-BY)_1	OLE1(RM:FAR-BY)	OFA0392	OFA0406	RM (YLK1950)	OFA0550	OFA0534	RM (YLK1950)	OFA0118	OFA0535	BY	OFA0364	OFA0120
YFA0772	BY FAA4-GFP OLE1(RM:FAR-BY)_2	OLE1(RM:FAR-BY)	OFA0392	OFA0406	RM (YLK1950)	OFA0550	OFA0534	RM (YLK1950)	OFA0118	OFA0535	BY	OFA0364	OFA0120
YFA0773	BY FAA4-GFP OLE1(RM:FAR-BY)_3	OLE1(RM:FAR-BY)	OFA0392	OFA0406	RM (YLK1950)	OFA0550	OFA0534	RM (YLK1950)	OFA0118	OFA0535	BY	OFA0364	OFA0120
YFA0774	BY FAA4-GFP OLE1(RM:FAR-BY)_4	OLE1(RM:FAR-BY)	OFA0392	OFA0406	RM (YLK1950)	OFA0550	OFA0534	RM (YLK1950)	OFA0118	OFA0535	BY	OFA0364	OFA0120
YFA0775	BY FAA4-GFP OLE1(RM:FAR-BY)_5	OLE1(RM:FAR-BY)	OFA0392	OFA0406	RM (YLK1950)	OFA0550	OFA0534	RM (YLK1950)	OFA0118	OFA0535	BY	OFA0364	OFA0120
YFA0776	BY FAA4-GFP OLE1(RM:FAR-BY)_6	OLE1(RM:FAR-BY)	OFA0392	OFA0406	RM (YLK1950)	OFA0550	OFA0534	RM (YLK1950)	OFA0118	OFA0535	BY	OFA0364	OFA0120
YFA0802	BY FAA4-GFP OLE1(RM)_2	OLE1(RM)	OFA0392	OFA0534	RM (YLK1950)	OFA0118	OFA0535	BY (YLK1879)				OFA0364	OFA0120
YFA0803	BY FAA4-GFP OLE1(RM)_3	OLE1(RM)	OFA0392	OFA0534	RM (YLK1950)	OFA0118	OFA0535	BY (YLK1879)				OFA0364	OFA0120
YFA0804	BY FAA4-GFP OLE1(RM)_5	OLE1(RM)	OFA0392	OFA0534	RM (YLK1950)	OFA0118	OFA0535	BY (YLK1879)				OFA0364	OFA0120
YFA0805	BY FAA4-GFP OLE1(RM)_6	OLE1(RM)	OFA0392	OFA0534	RM (YLK1950)	OFA0118	OFA0535	BY (YLK1879)				OFA0364	OFA0120
YFA0806	BY FAA4-GFP OLE1(RM)_8	OLE1(RM)	OFA0392	OFA0534	RM (YLK1950)	OFA0118	OFA0535	BY (YLK1879)				OFA0364	OFA0120
YFA0807	BY FAA4-GFP OLE1(RM)_9	OLE1(RM)	OFA0392	OFA0534	RM (YLK1950)	OFA0118	OFA0535	BY (YLK1879)				OFA0364	OFA0120
YFA0808	BY FAA4-GFP OLE1(RM)_11	OLE1(RM)	OFA0392	OFA0534	RM (YLK1950)	OFA0118	OFA0535	BY (YLK1879)				OFA0364	OFA0120
YFA0809	BY FAA4-GFP OLE1(RM)_12	OLE1(RM)	OFA0392	OFA0534	RM (YLK1950)	OFA0118	OFA0535	BY (YLK1879)				OFA0364	OFA0120
YFA0890	RM ACB1-GFP OLE1-DAmP and HphMX at -844_1	ACB1-GFP::HISMX6	OFA0548	OFA0549	YFA0118
YFA0894	RM ACB1-GFP OLE1(FAR-BY)_1	OLE1(FAR-BY)	OFA0392	OFA0406	RM (YLK1950)	OFA0550	OFA0535					OFA0364	OFA0120
YFA0897	BY4741 FAA4-GFP back to WT_2	FAA4	OFA0106	OFA0107	RM (YLK1950)
YFA0902	BY rgt2∆::KanMX_1	rgt2∆::KanMX	OFA0260	OFA0261	YFA0269
YFA0907	BY OAF1(L63S) _4	FAA4	OFA0106	OFA0107	RM (YLK1950)
YFA0914	BY OLE1(FAR-RM)_2	FAA4	OFA0106	OFA0107	RM (YLK1950)
YFA0919	RM OLE1(FAR-BY)_1	ACB1	OFA0590	OFA0556	RM (YLK1950)
YFA0922	BY RGT2(V539I)_1	RGT2(V539I)	OFA0259	OFA0383	BY (YLK1879)	OFA0382	OFA0262	BY (YLK1879)				OFA0260	OFA0261
YFA0954	BY HO::pACT1_Z3EV_NATMX_1	HO::pACT1_Z3EV_NATMX	OFA0619	OFA0620	pACT1_Z3EV_NATMX (DBY12394)
YFA0983	BY HO::pACT1_Z3EV_NATMX FAA4-GFP_1	FAA4-GFP::HIS3MX6	OFA0106	OFA0107	YFA0118
YFA0987	BY HO::pACT1_Z3EV_NATMX ACB1-GFP_1	ACB1-GFP::HIS3MX6	OFA0548	OFA0549	YFA0118
YFA0991	BY HO::pACT1_Z3EV_NATMX ACB1-GFP Z3EVpOLE1_10	KanMX_Z3EVpOLE1	OFA0676	OFA0677	BFA0012
YFA0994	BY HO::pACT1_Z3EV_Z3EVpOLE1 FAA4-GFP_1	KanMX_Z3EVpOLE1	OFA0550	OFA0306	YFA0991
YFA1014	BY4741 rgt2∆::KanMX back to WT_1	RGT2	OFA0260	OFA0261	BY (YLK1879)
YFA1058	RM HO(BY) FAA4-GFP OLE1(FAR-BY)_1	FAA4-GFP::HIS3MX6	OFA0106	OFA0107	YFA0118
YFA1059	RM HO(BY) FAA4-GFP OLE1(FAR-BY)_2	FAA4-GFP::HIS3MX6	OFA0106	OFA0107	YFA0118
YFA1060	RM HO(BY) FAA4-GFP OLE1(FAR-BY)_3	FAA4-GFP::HIS3MX6	OFA0106	OFA0107	YFA0118
YFA1061	RM HO(BY) FAA4-GFP OLE1(FAR-BY)_4	FAA4-GFP::HIS3MX6	OFA0106	OFA0107	YFA0118
YFA1062	RM HO(BY) FAA4-GFP OLE1(FAR-BY)_5	FAA4-GFP::HIS3MX6	OFA0106	OFA0107	YFA0118
YFA1063	RM HO(BY) FAA4-GFP OLE1(FAR-BY)_6	FAA4-GFP::HIS3MX6	OFA0106	OFA0107	YFA0118
YFA1064	RM HO(BY) FAA4-GFP OLE1(FAR-BY)_1a	FAA4-GFP::HIS3MX6	OFA0106	OFA0107	YFA0118
YFA1082	BY OLE1(FAR-RM) oaf1∆::KanMX_1	oaf1∆::KanMX4	OFA0093	OFA0095	YFA0186
YFA1096	BY OLE1(FAR-RM) OAF1(L63S)_1	OAF1(L63S)	OFA0130	OFA0236	RM (YLK1950)	OFA0235	OFA0137	BY (YLK1879)				OFA0093	OFA0095
YFA1105	BY FAA4-GFP OLE1-mCherry_1	OLE1-mCherry-HphNT1	OFA0788	OFA0394	BFA0135
YFA1106	BY FAA4-GFP OLE1-mCherry_2	OLE1-mCherry-HphNT1	OFA0788	OFA0394	BFA0135
YFA1107	BY FAA4-GFP OLE1-mCherry_3	OLE1-mCherry-HphNT1	OFA0788	OFA0394	BFA0135
YFA1108	BY FAA4-GFP OLE1-mCherry_4	OLE1-mCherry-HphNT1	OFA0788	OFA0394	BFA0135
YFA1109	BY FAA4-GFP OLE1-mCherry_5	OLE1-mCherry-HphNT1	OFA0788	OFA0394	BFA0135
YFA1110	BY HO::pACT1_Z3EV FAA4-GFP Z3EVpOLE1-mCherry _3	OLE1-mCherry-HphNT1	OFA0788	OFA0394	BFA0135
YFA1140	BY FAA4-GFP OLE1(FAR-RM)-mCherry_1	OLE1-mCherry-HphNT1	OFA0788	OFA0394	BFA0135
YFA1141	BY FAA4-GFP OLE1(FAR-RM)-mCherry_2	OLE1-mCherry-HphNT1	OFA0788	OFA0394	BFA0135
YFA1142	BY FAA4-GFP OLE1(FAR-RM)-mCherry_3	OLE1-mCherry-HphNT1	OFA0788	OFA0394	BFA0135
YFA1143	BY FAA4-GFP OLE1(FAR-RM)-mCherry_4	OLE1-mCherry-HphNT1	OFA0788	OFA0394	BFA0135
YFA1144	BY FAA4-GFP OLE1(FAR-RM)-mCherry_5	OLE1-mCherry-HphNT1	OFA0788	OFA0394	BFA0135
YFA1145	BY OLE1(FAR-RM) OAF1(L63S) FAA4-GFP_1	FAA4-GFP::HIS3MX6	OFA0106	OFA0107	YFA0118
YFA1146	BY OLE1(FAR-RM) OAF1(L63S) FAA4-GFP_2	FAA4-GFP::HIS3MX6	OFA0106	OFA0107	YFA0118
YFA1147	BY OLE1(FAR-RM) OAF1(L63S) FAA4-GFP_3	FAA4-GFP::HIS3MX6	OFA0106	OFA0107	YFA0118
YFA1148	BY OLE1(FAR-RM) OAF1(L63S) FAA4-GFP_4	FAA4-GFP::HIS3MX6	OFA0106	OFA0107	YFA0118
YFA1149	BY OLE1(FAR-RM) OAF1(L63S) FAA4-GFP_5	FAA4-GFP::HIS3MX6	OFA0106	OFA0107	YFA0118

### Sheet: Plasmids
Item Name	Short Name	Fragment name	Frg. 1 oligo fwd	Frg. 1 oligo rev	Frg. 1 template	Frg. 2 oligo fwd	Frg. 2 oligo rev	Frg. 2 template	Frg. 3 oligo fwd	Frg. 3 oligo rev	Frg. 3 template	Fusion oligo fwd	Fusion oligo rev
pFA0109	pRS415-OLE1(BY)_1	OLE1(BY, -936 to +373)	OFA0364	OFA0641	BY (YLK1879)
pFA0110	pRS415-OLE1(BY)_2	OLE1(BY, -936 to +373)	OFA0364	OFA0641	BY (YLK1879)
pFA0111	pRS415-OLE1(BY)_3	OLE1(BY, -936 to +373)	OFA0364	OFA0641	BY (YLK1879)
pFA0113	pRS415-OLE1(BY) _8	OLE1(BY, -936 to +373)	OFA0364	OFA0641	BY (YLK1879)
pFA0123	pRS415_OLE1(BY)p_yeVenus _1	pOLE1(BY)-yeVenus	OFA0392	OFA0724	BY (YLK1879)	OFA0725	OFA0744	yeVenus (pKT0090)				OFA0364	OFA0774
pFA0126	pRS415_OLE1(RM)p_yeVenus _7	pOLE1(RM)-yeVenus	OFA0392	OFA0724	RM (YLK1950)	OFA0725	OFA0744	yeVenus (pKT0090)				OFA0364	OFA0744
pFA0139	pRS415-SDS23(BY)p_yeVenus _2	pSDS23(BY)-yeVenus	OFA0769	OFA0771	BY (YLK1879)	OFA0770	OFA0744	yeVenus (pKT0090)				OFA0364	OFA0744
pFA0141	pRS415-SDS23(RM)p_yeVenus_8	pSDS23(RM)-yeVenus	OFA0769	OFA0771	RM (YLK1950)	OFA0770	OFA0744	yeVenus (pKT0090)				OFA0364	OFA0744
pFA0143	pRS415-SDS23(BY_FAR-RM)p_yeVenus_9	pSDS23(BY_FAR_RM)-yeVenus	OFA0769	OFA0771	YFA0914	OFA0770	OFA0744	yeVenus (pKT0090)				OFA0364	OFA0744
pFA0145	pRS415-SDS23(RM_FAR-BY)p_yeVenus _15	pSDS23(RM_FAR_BY)-yeVenus	OFA0769	OFA0771	YFA0919	OFA0770	OFA0744	yeVenus (pKT0090)				OFA0364	OFA0744
pFA0147	pRS415-OLE1(RM_FAR-BY)p_yeVenus_17	pOLE1(RM_FAR_BY)-yeVenus	OFA0392	OFA0368	YFA0919
pFA0150	pRS415-OLE1(BY_FAR-RM)p_yeVenus_21	pOLE1(BY_FAR_RM)-yeVenus	OFA0392	OFA0368	YFA0914
pFA0165	pRS415-SDS23(BY) _1	SDS23(BY, -1033 to +473)	OFA0825	OFA0826	BY (YLK1879)
pFA0166	pRS415-SDS23(BY) _2	SDS23(BY, -1033 to +473)	OFA0825	OFA0826	BY (YLK1879)
pFA0167	pRS415-SDS23(BY) _3	SDS23(BY, -1033 to +473)	OFA0825	OFA0826	BY (YLK1879)
pFA0168	pRS415-SDS23(BY) _4	SDS23(BY, -1033 to +473)	OFA0825	OFA0826	BY (YLK1879)
pFA0169	pRS415-OLE1/SDS23 intergenic _7	OLE1/SDS23(BY) intergenic	OFA0825	OFA0364	BY (YLK1879)
pFA0170	pRS415-OLE1/SDS23 intergenic _8	OLE1/SDS23(BY) intergenic	OFA0825	OFA0364	BY (YLK1879)
pFA0171	pRS415-OLE1/SDS23 intergenic _9	OLE1/SDS23(BY) intergenic	OFA0825	OFA0364	BY (YLK1879)
pFA0172	pRS415-OLE1/SDS23 intergenic _10	OLE1/SDS23(BY) intergenic	OFA0825	OFA0364	BY (YLK1879)
